# The molecular mechanism of on-demand sterol biosynthesis at organelle contact sites

**DOI:** 10.1101/2024.05.09.593285

**Authors:** Naama Zung, Nitya Aravindan, Angela Boshnakovska, Rosario Valenti, Noga Preminger, Felix Jonas, Gilad Yaakov, Mathilda M. Willoughby, Bettina Homberg, Jenny Keller, Meital Kupervaser, Nili Dezorella, Tali Dadosh, Sharon G. Wolf, Maxim Itkin, Sergey Malitsky, Alexander Brandis, Naama Barkai, Rubén Fernández-Busnadiego, Amit R. Reddi, Peter Rehling, Doron Rapaport, Maya Schuldiner

## Abstract

Contact-sites are specialized zones of proximity between two organelles, essential for organelle communication and coordination. The formation of contacts between the Endoplasmic Reticulum (ER), and other organelles, relies on a unique membrane environment enriched in sterols. However, how these sterol-rich domains are formed and maintained had not been understood. We found that the yeast membrane protein Yet3, the homolog of human BAP31, is localized to multiple ER contact sites. We show that Yet3 interacts with all the enzymes of the post-squalene ergosterol biosynthesis pathway and recruits them to create sterol-rich domains. Increasing sterol levels at ER contacts causes its depletion from the plasma membrane leading to a compensatory reaction and altered cell metabolism. Our data shows that Yet3 provides on-demand sterols at contacts thus shaping organellar structure and function. A molecular understanding of this protein’s functions gives new insights into the role of BAP31 in development and pathology.
