## Supplemental Table 2 for "The molecular mechanism of on-demand sterol biosynthesis at organelle contact sites"

### Sheet: Charts Lipid
Table S2 - Results from LC-MS for lipidomics analysis
LipidIon	∆yet3	OE Yet3	Control	SD of ∆yet3	SD of OE Yet3	SD of Control
AEA(16:0)	2.00548e+06	557003	2.06275e+06	230420	263276	274476
AEA(16:1)	5.53215e+06	418300	4.25461e+06	114030	23987.3	380388
AEA(18:1)	740925	230972	559316	56039.3	44352	59626.1
Cer(t17:0_25:0)	4.10674e+06	6.49275e+06	3.97988e+06	567294	232681	959774
Cer(t18:0_26:0)	1.39526e+07	5.80455e+06	1.64624e+07	2.47779e+06	374564	150687
DG(16:0_10:0)	9.85499e+06	595588	9.87459e+06	1.1004e+06	120519	2.29524e+06
DG(16:0_12:0)	7.10846e+06	634621	7.8116e+06	1.02708e+06	189408	2.20177e+06
DG(16:1_12:0)	8.27154e+06	5.93077e+06	1.03761e+07	1.18488e+06	347905	2.02268e+06
DG(16:1_14:0)	1.74558e+07	9.55166e+06	1.89166e+07	1.18032e+06	1.34131e+06	2.92824e+06
DG(16:0_16:1)	1.23207e+08	2.55271e+07	1.26791e+08	1.19719e+07	4.76374e+06	2.86404e+07
DG(16:0_18:1)	1.10887e+08	5.4117e+07	1.11384e+08	1.21945e+07	2.848e+06	2.93487e+07
DG(18:0_18:1)	2.61956e+07	3.47077e+07	2.73464e+07	788391	4.86935e+06	6.5136e+06
DG(16:1_14:1)	6.01655e+06	6.76636e+06	7.09369e+06	793111	494811	1.95381e+06
DG(16:1_16:1)	2.71024e+08	1.23451e+08	2.96584e+08	4.02031e+07	1.76377e+07	8.11655e+07
DG(16:1_18:1)	2.24436e+08	2.73929e+08	2.58165e+08	1.59537e+07	3.96448e+07	6.25442e+07
DG(18:1_18:1) (1)	1.79966e+06	3.31452e+06	1.85643e+06	509809	177688	325778
DG(18:1_18:1) (2)	1.94136e+07	1.28464e+08	2.10537e+07	2.45044e+06	1.26284e+07	4.57345e+06
DG(20:1_18:1)	290330	6.01796e+06	262377	52827.2	770938	140562
DG(18:1_18:2)	301362	4.82034e+06	626224	86401.9	553052	135339
DG(24:0e)	1.32097e+06	2.01662e+06	1.87593e+06	31278.6	225214	113305
DG(26:0e)	1.56327e+07	1.8697e+07	2.05625e+07	428870	1.00763e+06	1.47402e+06
DG(28:0e)	5.96304e+07	3.05836e+07	7.63908e+07	4.09679e+06	995504	9.06521e+06
DG(29:0e)	2.59466e+06	979646	895638	733728	246672	451670
DG(30:0e)	3.49659e+08	1.23403e+08	4.0482e+08	4.22149e+07	3.89747e+06	2.45473e+07
DG(32:0e)	6.86758e+07	1.47038e+08	1.24939e+08	6.06151e+06	6.89588e+06	2.57007e+07
DG(28:1e)	3.45738e+06	1.09864e+07	4.78653e+06	96878.4	430506	416108
DG(30:1e)	9.04463e+07	8.48847e+07	1.13096e+08	6.69466e+06	5.42709e+06	9.61109e+06
DG(32:1e)	7.05342e+07	1.90617e+08	8.77485e+07	1.04854e+07	1.8674e+06	1.55278e+07
FA(12:0)	742864	826230	911775	248437	307991	197978
FA(14:0)	3.34262e+08	1.00248e+08	3.92182e+08	1.97534e+07	7.11166e+06	8.71736e+06
FA(20:0)	1.19356e+08	5.50256e+07	1.13579e+08	1.06142e+07	1.99445e+06	1.3384e+07
FA(22:0)	5.80658e+07	2.3435e+07	5.46353e+07	7.73702e+06	1.24306e+06	6.86209e+06
FA(24:0)	6.59688e+07	3.41089e+07	6.09484e+07	7.5499e+06	1.234e+06	4.7432e+06
FA(25:0)	1.72515e+07	1.97581e+07	2.25144e+07	1.56342e+06	412057	137111
FA(26:0)	1.45064e+08	1.29325e+08	1.67722e+08	1.32896e+07	7.17869e+06	2.88756e+07
FA(14:1)	4.22127e+07	6.14934e+07	5.29894e+07	1.70268e+06	2.51537e+06	2.69642e+06
FA(16:1) (1)	2.7752e+09	3.06047e+09	3.4163e+09	1.94205e+08	1.06409e+08	4.30346e+08
FA(16:1) (2)	6.79644e+07	5.99801e+07	7.54241e+07	3.00029e+06	3.4827e+06	5.66557e+06
FA(17:1)	5.15047e+06	2.42444e+07	4.64346e+06	447783	5.73695e+06	655733
FA(18:1)	1.00485e+09	5.74263e+09	1.09131e+09	5.42624e+07	3.74835e+08	1.27631e+08
FA(20:1)	2.45606e+07	2.01111e+08	2.58128e+07	1.75586e+06	1.4262e+07	2.59995e+06
FA(22:1)	7.17285e+06	2.227e+07	7.8911e+06	297867	682883	1.44458e+06
FA(26:1)	4.26721e+06	5.27306e+07	2.36349e+06	1.2654e+06	5.10995e+06	794652
FA(18:2)	433423	6.01089e+07	308292	79352.9	1.50044e+07	169541
LPC(12:0)	1.5663e+07	6.43991e+06	2.45116e+07	2.60472e+06	657518	1.9734e+06
LPC(14:0)	2.86046e+07	2.28912e+07	3.28408e+07	1.98471e+06	2.03043e+06	3.03864e+06
LPC(16:0)	2.02391e+08	6.65985e+07	2.04123e+08	1.3778e+07	6.35842e+06	1.0978e+07
LPC(18:0)	3.12769e+07	3.30977e+07	3.25488e+07	1.69311e+06	4.00187e+06	1.19292e+06
LPC(16:1) (1)	4.73503e+08	1.85599e+08	6.8913e+08	1.11584e+08	1.32648e+07	5.60355e+07
LPC(16:1) (2)	6.7882e+08	7.27813e+08	7.4443e+08	6.95998e+07	5.28091e+07	5.38373e+07
LPC(17:1) (1)	979367	1.4409e+06	1.44138e+06	270323	677418	165869
LPC(17:1) (2)	615686	4.17841e+06	705592	112229	440998	30925.8
LPC(18:1) (1)	3.3178e+08	4.79468e+08	5.29842e+08	7.92318e+07	3.79678e+07	5.98424e+07
LPC(18:1) (2)	1.02525e+08	3.39306e+08	1.32997e+08	1.54181e+07	3.68694e+07	1.41411e+07
LPC(20:1) (1)	271139	2.3298e+06	481363	61053.2	247669	59709.8
LPC(20:1) (2)	895708	1.73405e+07	683590	509894	1.89399e+06	334777
LPC(18:4)	7.12994e+07	8.46485e+07	7.36912e+07	4.23989e+06	6.57451e+06	3.79555e+06
LPC(20:4)	1.67842e+07	5.76839e+07	2.05085e+07	2.34766e+06	7.62378e+06	1.70823e+06
LPE(12:0)	4.84553e+06	1.16249e+06	6.94544e+06	254273	126554	1.35413e+06
LPE(14:0)	4.22475e+07	1.10007e+07	5.40839e+07	3.71237e+06	849061	1.00514e+07
LPE(15:0)	2.71426e+06	1.01279e+06	3.29126e+06	106911	144499	535263
LPE(16:0)	2.65889e+08	5.375e+07	3.29826e+08	2.15373e+07	4.10708e+06	5.17847e+07
LPE(18:0)	5.45939e+06	4.06249e+06	5.95802e+06	580638	389848	1.0297e+06
LPE(16:1) (1)	2.03797e+08	5.7549e+07	2.5344e+08	1.96305e+07	4.0965e+06	4.77141e+07
LPE(16:1) (2)	7.3669e+08	2.49011e+08	8.72072e+08	5.82981e+07	1.82456e+07	1.59037e+08
LPE(17:1)	591795	731434	1.00094e+06	214461	104039	329458
LPE(18:1)	5.19297e+07	7.97671e+07	6.80329e+07	7.84561e+06	7.89687e+06	1.12682e+07
LPE(18:4)	9.38631e+07	4.17098e+07	9.99345e+07	5.2044e+06	1.9234e+06	1.7818e+07
LPI(14:0)	63196.7	0	235752	31655	0	106774
LPI(16:0)	9.13398e+06	2.04486e+06	1.24401e+07	759215	273362	2.6552e+06
LPI(18:0)	3.09012e+06	3.98359e+06	3.14732e+06	125013	376007	472272
LPI(16:1) (1)	2.3695e+06	1.16141e+06	3.62901e+06	498003	175549	337251
LPI(16:1) (2)	542234	1.11387e+06	886336	80129.3	171393	105789
LPI(18:1)	3.80285e+06	7.37698e+06	5.756e+06	513845	1.10092e+06	776006
PC(10:0_12:0)	3.62028e+06	1.9476e+06	4.44663e+06	226615	359018	280717
PC(10:0_14:0)	2.71505e+07	1.30926e+07	4.03238e+07	2.9803e+06	3.54159e+06	5.48225e+06
PC(12:0_14:0)	2.62856e+08	4.86642e+07	2.43013e+08	1.05099e+08	1.21774e+07	1.77527e+08
PC(27:0)	3.69202e+06	1.08753e+06	3.77805e+06	1.45956e+06	67379.6	911117
PC(16:0_12:0)	5.00032e+08	6.71664e+07	6.13276e+08	3.63118e+07	7.62284e+06	7.05543e+07
PC(16:0_14:0)	9.23464e+07	2.88467e+07	9.6792e+07	5.87452e+06	3.07366e+06	1.20949e+07
PC(32:0)	1.26447e+07	2.28751e+06	1.03369e+07	1.63217e+06	278905	1.12396e+06
PC(10:0_14:1)	5.51017e+06	1.81525e+07	7.23724e+06	774966	3.26934e+06	949171
PC(16:1_10:0)	4.47409e+08	1.96641e+08	5.46941e+08	1.38458e+07	2.1848e+07	6.17561e+07
PC(16:1_12:0)	1.04102e+09	7.51116e+08	1.39798e+09	3.51979e+07	7.16553e+07	1.45631e+08
PC(29:1)	1.22394e+07	1.89861e+07	1.36834e+07	2.15387e+06	3.05436e+06	3.20902e+06
PC(16:1_14:0) (1)	1.50128e+09	8.5797e+08	1.79221e+09	1.05513e+08	9.39014e+07	2.62268e+08
PC(16:1_14:0) (2)	9.95064e+08	6.23789e+08	9.51772e+08	3.23395e+07	4.66727e+07	6.10527e+07
PC(15:0_16:1)	7.55529e+07	4.82071e+07	8.44836e+07	6.02695e+06	5.11812e+06	1.4856e+07
PC(16:0_16:1)	2.86946e+09	1.44146e+09	3.08712e+09	1.79578e+08	1.65721e+08	2.48219e+08
PC(15:0_18:1)	2.27878e+07	6.11682e+07	3.40572e+07	1.9064e+06	7.89757e+06	8.69721e+06
PC(16:0_18:1) (1)	1.84268e+09	1.33758e+09	1.99227e+09	1.18142e+08	1.42977e+08	1.84212e+08
PC(16:0_18:1) (2)	8.59146e+08	4.35591e+08	6.5593e+08	5.71762e+07	2.20956e+07	3.47232e+07
PC(35:1)	2.13467e+06	8.61336e+06	2.63985e+06	357182	1.57453e+06	535082
PC(18:0_18:1)	3.21545e+08	6.60263e+08	3.51847e+08	3.65795e+07	8.49212e+07	6.14314e+07
PC(38:1)	4.51896e+06	1.11077e+07	3.30381e+06	985869	223656	852944
PC(42:1)	2.1267e+06	1.5412e+07	2.84928e+06	820871	2.24855e+06	1.70545e+06
PC(16:1_10:1)	4.79064e+06	3.42401e+07	6.229e+06	106864	268909	308759
PC(16:1_12:1)	9.33504e+06	4.24998e+07	1.29596e+07	416264	4.95207e+06	1.5972e+06
PC(18:1_11:1)	1.05907e+06	9.78119e+06	1.48913e+06	160068	495100	421461
PC(16:1_14:1)	5.74564e+08	7.54301e+08	6.92666e+08	2.67157e+07	7.83924e+07	7.79257e+07
PC(17:1_14:1)	7.17423e+07	1.32887e+08	8.50588e+07	4.26372e+06	1.51914e+07	1.5954e+07
PC(16:1_16:1)	6.23457e+09	4.44391e+09	7.09184e+09	2.6788e+08	5.09922e+08	7.34884e+08
PC(17:1_16:1)	6.83702e+07	2.7105e+08	7.5604e+07	5.12037e+06	3.3879e+07	1.43471e+07
PC(16:1_18:1)	4.13837e+09	7.02745e+09	5.54857e+09	1.88967e+08	8.48936e+08	6.31251e+08
PC(17:1_18:1)	9.92417e+06	1.33165e+08	1.19816e+07	2.05804e+06	1.99001e+07	2.66556e+06
PC(18:1_18:1)	5.40858e+08	3.7376e+09	6.34381e+08	6.30378e+07	4.36142e+08	8.96188e+07
PC(20:1_18:1)	1.53235e+07	4.07158e+08	1.84713e+07	1.98648e+06	6.70443e+07	3.26355e+06
PC(28:3)	2.7624	1.22972e+07	25865.9	2.7624	626181	25865.9
PC(16:1_14:2)	0	5.71948e+07	96924.2	0	5.6802e+06	96924.2
PC(18:1_14:2)	9.05953e+06	1.34053e+08	1.30521e+07	801384	1.57936e+07	3.06753e+06
PC(16:1_18:2)	1.02507e+07	2.47794e+08	1.19217e+07	482448	2.34931e+07	2.29722e+06
PC(18:1_18:2)	491957	9.84757e+07	693188	491957	1.17491e+07	693188
PC(34:9)	7.08485e+07	1.43435e+07	8.27237e+07	1.31623e+06	866250	1.06275e+06
PE(10:0_14:0)	7.91565e+06	1.4032e+06	1.06816e+07	524866	288211	2.44467e+06
PE(12:0_14:0)	1.27956e+07	4.55307e+06	1.73919e+07	2.20261e+06	3.04946e+06	4.45797e+06
PE(16:0_12:0)	5.03691e+07	9.8641e+06	6.54953e+07	4.42864e+06	835966	1.32039e+07
PE(16:1_10:0)	6.90724e+07	1.53394e+07	8.34494e+07	3.25355e+06	2.32419e+06	2.24564e+07
PE(16:1_12:0)	2.46319e+08	8.23819e+07	2.7858e+08	2.23424e+07	9.36316e+06	7.33697e+07
PE(16:1_14:0) (1)	1.18632e+08	3.91204e+07	1.46137e+08	1.21125e+07	5.1747e+06	2.51008e+07
PE(16:1_14:0) (2)	5.03235e+07	1.36956e+07	4.07102e+07	7.87852e+06	3.78833e+06	6.98129e+06
PE(15:0_16:1)	2.86051e+07	1.26e+07	3.3024e+07	3.18859e+06	1.65477e+06	1.03229e+07
PE(16:0_16:1) (1)	6.06723e+08	1.42735e+08	5.79895e+08	6.27068e+07	1.38699e+07	1.24683e+08
PE(16:0_16:1) (2)	2.50082e+07	1.20019e+07	2.53187e+07	1.81116e+07	2.93711e+06	1.26766e+07
PE(15:0_18:1)	3.36089e+07	2.64807e+07	3.77111e+07	3.1644e+06	3.0148e+06	1.21606e+07
PE(16:0_18:1)	7.90406e+08	3.93159e+08	8.64331e+08	8.16256e+07	1.29302e+07	1.81781e+08
PE(18:0_18:1)	2.79442e+07	6.87148e+07	2.54126e+07	4.41335e+06	5.33766e+06	5.32696e+06
PE(31:2)	1.48588e+07	1.38157e+07	1.52706e+07	1.17984e+06	1.39324e+06	4.71435e+06
PE(16:1_16:1)	1.45745e+09	7.93611e+08	1.60424e+09	7.4005e+07	9.12507e+07	4.00134e+08
PE(17:1_16:1)	2.23743e+07	4.57814e+07	2.12373e+07	2.40599e+06	5.47834e+06	6.48284e+06
PE(16:1_18:1)	1.53403e+09	1.81946e+09	1.64978e+09	1.14928e+08	1.78964e+08	3.78164e+08
PE(18:1_18:1)	1.69941e+08	7.58677e+08	1.76494e+08	1.71617e+07	7.87706e+07	5.03882e+07
PE(16:1_18:2)	4.00987e+06	5.61933e+07	4.57543e+06	505304	6.08984e+06	1.50142e+06
PE(14:1e) (1)	2.30741e+06	1.0282e+06	3.18588e+06	237141	123334	702748
PE(14:1e) (2)	1.89727e+06	2.11969e+06	2.10552e+06	188973	217685	150212
PE(16:1e)	1.9964e+08	5.56406e+07	2.50068e+08	2.02898e+07	4.39162e+06	4.29312e+07
PE(18:1e)	2.06579e+08	2.34376e+08	2.54766e+08	1.58254e+07	1.67334e+07	4.78976e+07
PG(16:0_10:0)	4.19204e+06	122040	4.8172e+06	458427	122040	467171
PG(16:0_16:1)	1.5087e+07	3.17731e+06	1.61272e+07	1.49469e+06	412906	3.08755e+06
PG(16:0_18:1)	1.44451e+07	8.07393e+06	1.4877e+07	1.55354e+06	1.46051e+06	2.93285e+06
PG(16:1_18:1)	1.71471e+06	9.68614e+06	2.07719e+06	250769	1.52298e+06	333860
PI(10:0_14:0)	1.17579e+07	3.94499e+06	1.71586e+07	598689	241502	305986
PI(12:0_14:0)	2.45537e+08	4.54079e+07	3.15205e+08	1.31527e+07	2.02092e+06	3.56048e+06
PI(16:0_12:0)	2.48927e+08	5.25503e+07	2.97622e+08	1.45925e+07	1.87916e+06	5.43246e+06
PI(18:0_12:0)	7.89268e+07	2.59476e+07	7.76211e+07	5.93216e+06	1.16179e+06	6.73614e+06
PI(16:1_10:0)	1.51022e+07	8.41497e+06	2.05752e+07	411024	446512	849841
PI(16:0_10:1)	3.24657e+06	5.20963e+06	5.48328e+06	380726	743652	344724
PI(16:1_12:0)	4.79215e+07	5.24007e+07	6.95609e+07	1.81908e+06	9.84896e+06	2.50723e+06
PI(16:1_14:0)	1.95973e+08	1.05006e+08	2.32876e+08	1.42738e+07	3.6068e+06	1.10398e+07
PI(15:0_16:1)	1.09253e+07	6.20441e+06	1.17556e+07	730936	444051	866911
PI(16:0_16:1)	1.1933e+09	4.5979e+08	1.37629e+09	7.58255e+07	1.90468e+07	9.79314e+07
PI(15:0_18:1)	1.19548e+07	1.25072e+07	1.17928e+07	1.0991e+06	700431	650603
PI(16:0_18:1)	8.3005e+08	7.42196e+08	9.82616e+08	4.56033e+07	1.8308e+07	1.58948e+07
PI(35:1)	2.46428e+06	4.56245e+06	2.38155e+06	229040	367738	93314.4
PI(18:0_18:1)	1.71362e+08	2.31343e+08	1.69669e+08	1.43645e+07	2.48191e+07	1.90643e+07
PI(26:0_18:1)	0	1.26095e+07	0	0	917642	0
PI(18:1_10:1)	0	1.00775e+07	39165.9	0	577375	39165.9
PI(16:1_14:1)	1.17477e+07	3.98825e+07	1.76518e+07	969329	1.57591e+06	1.22655e+06
PI(16:1_16:1)	3.68708e+08	3.61647e+08	4.91177e+08	2.22747e+07	1.13877e+07	3.8715e+07
PI(17:1_16:1)	585942	1.10963e+07	1.07642e+06	159945	806886	414027
PI(16:1_18:1)	2.68989e+08	8.66564e+08	3.53143e+08	2.11511e+07	3.80081e+07	3.42244e+07
PI(18:1_18:1)	1.96982e+07	4.76952e+08	2.29261e+07	2.263e+06	1.12792e+07	2.22146e+06
PI(16:1_18:2)	0	1.98903e+07	167602	0	760395	167602
PI(18:1_18:2)	0	1.22408e+07	0	0	939885	0
PS(27:0)	3.19685e+06	697329	4.18979e+06	245740	37828	243966
PS(16:1_8:0)	1.50535e+07	4.68903e+06	1.42132e+07	374484	67662.7	478827
PS(16:1_10:0)	5.26361e+06	1.02077e+06	3.22198e+06	119625	124006	372525
PS(11:0_18:1)	4.20888e+06	1.3595e+07	5.08941e+06	283841	655850	320670
PS(16:1_16:1)	1.93514e+06	1.89479e+07	1.10656e+06	484757	8.88787e+06	290623
PS(16:2e_16:1)	4.48358e+06	1.52971e+06	5.82358e+06	78957.4	249290	1.18172e+06
PS(16:2e_18:1)	5.3292e+06	7.46096e+06	7.43722e+06	426644	635827	1.65541e+06
SPH(d16:0)	537519	1.12994e+06	873267	245682	64316.4	490824
SPH(d18:0)	3.47344e+06	2.62465e+06	3.52785e+06	342762	157165	437732
SPH(d16:1)	401436	969790	395300	78559.6	151242	89050.5
SPH(d18:1)	611855	943315	657212	197758	61926.3	122889
SPH(d22:2)	1.71937e+06	2.89877e+06	1.19405e+06	389034	262506	265065
SPH(t16:0)	405858	937806	429470	82764	79319.5	114739
SPH(t20:0)	618622	925569	710183	205076	27044.3	164762
TG(10:0_12:0_14:0)	1.70567e+07	4.47124e+06	1.86976e+07	1.17947e+06	1.39956e+06	1.94882e+06
TG(10:0_14:0_14:0)	2.57766e+07	4.86672e+06	3.06524e+07	1.89244e+06	1.15108e+06	5.19343e+06
TG(16:0_10:0_14:0)	7.40737e+07	6.51126e+06	7.84672e+07	8.64417e+06	654069	1.61855e+07
TG(16:0_12:0_14:0)	1.39742e+08	1.00339e+07	1.56833e+08	1.49339e+07	720640	3.11928e+07
TG(16:0_12:0_16:0)	9.61917e+07	1.70467e+07	1.07426e+08	8.52239e+06	1.00136e+06	1.64669e+07
TG(16:0_14:0_16:0)	5.04324e+07	2.73924e+07	6.01903e+07	3.12819e+06	654640	8.30099e+06
TG(16:0_16:0_16:0)	3.35317e+07	2.22972e+07	3.70619e+07	2.54647e+06	762724	3.34827e+06
TG(18:0_18:0_18:0)	1.0001e+07	950367	1.30732e+07	804580	556899	2.57437e+06
TG(16:1_10:0_10:0)	4.89536e+06	1.31694e+06	5.76793e+06	891032	113662	1.51405e+06
TG(16:1_10:0_14:0)	1.11139e+08	9.97627e+06	1.1953e+08	9.09222e+06	1.91818e+06	2.51018e+07
TG(16:1_12:0_14:0)	4.25524e+08	2.90137e+07	4.63251e+08	2.8464e+07	3.57301e+06	1.10143e+08
TG(16:0_14:0_14:1)	3.6213e+08	4.51464e+07	4.01489e+08	2.02098e+07	4.45765e+06	8.83442e+07
TG(15:0_14:0_16:1)	1.13691e+07	7.64511e+06	1.10472e+07	1.1107e+06	440899	1.38335e+06
TG(16:0_14:0_16:1)	2.58222e+08	6.07446e+07	2.83899e+08	2.11747e+07	2.35706e+06	5.03608e+07
TG(15:0_16:0_16:1)	2.38978e+07	1.50669e+07	2.42056e+07	2.09195e+06	332777	2.39999e+06
TG(16:0_16:0_16:1)	3.68164e+08	1.15057e+08	4.26281e+08	9.16438e+06	3.87882e+06	7.66657e+07
TG(16:0_16:0_18:1)	4.04514e+08	1.36389e+08	4.00831e+08	2.23419e+07	1.67951e+06	4.00442e+07
TG(18:0_16:0_18:1)	2.00056e+08	8.0702e+07	2.12396e+08	1.98191e+07	1.98584e+06	3.45042e+07
TG(18:0_17:0_18:1)	8.45134e+06	7.84995e+06	7.97621e+06	82338	329729	298698
TG(18:0_18:0_18:1)	6.61627e+07	1.88852e+07	5.89258e+07	4.5788e+06	164005	9.40235e+06
TG(26:0_14:0_16:1)	2.97059e+07	3.49222e+06	3.34813e+07	2.45521e+06	1.04543e+06	7.19619e+06
TG(26:0_16:0_16:1)	3.99091e+07	3.96248e+06	4.372e+07	1.83723e+06	484367	7.57862e+06
TG(26:0_16:0_18:1)	2.52905e+07	3.01354e+06	2.73601e+07	561734	572757	5.38374e+06
TG(26:0_18:0_18:1)	9.48279e+06	1.94334e+06	1.02888e+07	528750	336585	2.644e+06
TG(16:1_10:0_14:1)	1.95008e+07	4.35427e+06	2.3411e+07	1.01494e+06	555589	6.31715e+06
TG(16:1_10:0_16:1)	1.82713e+08	1.99319e+07	1.96326e+08	1.14275e+07	2.41378e+06	4.25639e+07
TG(16:1_12:0_16:1)	2.89509e+08	4.43671e+07	3.16483e+08	1.99407e+07	6.38196e+06	7.49922e+07
TG(16:1_14:0_16:1)	3.59919e+08	7.95691e+07	4.24476e+08	9.40468e+06	1.0138e+07	9.39157e+07
TG(15:0_16:1_16:1)	2.88471e+07	7.76907e+06	2.88691e+07	1.97922e+06	1.0216e+06	6.8407e+06
TG(16:0_16:1_16:1)	8.63467e+08	2.02358e+08	1.01926e+09	7.63687e+07	1.58856e+07	2.00277e+08
TG(15:0_16:1_18:1)	3.77828e+07	1.85178e+07	3.47977e+07	3.11801e+06	756702	5.60464e+06
TG(16:0_16:1_18:1)	7.91511e+08	2.40602e+08	8.48415e+08	3.09887e+07	1.37877e+07	1.06302e+08
TG(16:0_17:1_18:1)	3.68916e+07	3.0847e+07	3.55955e+07	2.82492e+06	668819	2.79615e+06
TG(16:0_18:1_18:1)	5.49532e+08	3.23051e+08	5.19677e+08	9.77005e+06	1.61901e+07	4.2279e+07
TG(17:0_18:1_18:1)	2.48552e+07	2.42049e+07	2.53007e+07	499899	1.20184e+06	1.32632e+06
TG(18:0_18:1_18:1)	1.73942e+08	1.21577e+08	1.6594e+08	1.66151e+07	6.16877e+06	2.71413e+07
TG(16:1_18:1_22:0)	2.93608e+07	8.13571e+06	2.93266e+07	2.30628e+06	883649	6.42284e+06
TG(26:0_16:1_16:1)	7.1026e+07	1.00335e+07	8.73854e+07	4.92908e+06	1.31444e+06	1.74782e+07
TG(27:0_16:1_16:1)	2.3703e+06	1.72198e+06	3.00584e+06	391228	176991	725192
TG(26:0_16:1_18:1)	5.12703e+07	1.44362e+07	6.08737e+07	3.39727e+06	2.27111e+06	1.0947e+07
TG(26:0_18:1_18:1)	8.70932e+06	1.08447e+07	1.0785e+07	580109	1.96311e+06	2.48704e+06
TG(28:0_18:1_18:1)	595383	2.45581e+06	356658	52968.8	336512	233256
TG(16:1_10:1_18:1)	4.65334e+06	6.09535e+06	5.29463e+06	60166.2	752923	1.19191e+06
TG(16:1_14:1_16:1)	9.72727e+07	2.52642e+07	1.18561e+08	4.8873e+06	3.15123e+06	3.252e+07
TG(16:1_14:1_17:1)	1.52817e+07	3.09458e+06	1.55447e+07	1.23031e+06	511541	3.57462e+06
TG(16:1_16:1_16:1)	1.07659e+09	2.04936e+08	1.23365e+09	3.12789e+07	2.75331e+07	2.63601e+08
TG(16:1_16:1_17:1)	2.86319e+07	1.30802e+07	2.84772e+07	2.70583e+06	1.68243e+06	6.45114e+06
TG(16:1_16:1_18:1)	9.29511e+08	4.39337e+08	1.00015e+09	6.5844e+07	4.46628e+07	1.66565e+08
TG(16:1_17:1_18:1)	1.12074e+07	1.35288e+07	1.05819e+07	601635	1.61439e+06	1.38005e+06
TG(16:1_18:1_18:1)	3.13031e+08	3.76837e+08	3.4843e+08	6.2457e+06	3.61547e+07	6.11656e+07
TG(18:1_17:1_18:1)	7.24438e+06	9.9805e+06	6.58576e+06	227600	444518	254112
TG(18:1_18:1_18:1)	8.2032e+07	1.81317e+08	9.57232e+07	1.7455e+06	1.31886e+07	6.74902e+06
TG(20:1_18:1_18:1)	3.82863e+06	1.08466e+07	4.85598e+06	265589	1.61314e+06	1.04239e+06
TG(26:1_16:1_16:1)	3.11647e+06	3.62925e+06	4.31139e+06	375320	573074	1.08549e+06
TG(26:1_16:1_18:1)	2.4544e+06	5.18239e+06	2.85781e+06	284032	722493	556482
TG(26:1_18:1_18:1)	85207.7	5.23458e+06	257279	85207.7	764895	131097
TG(41:6)	2.51447e+06	155730	3.40538e+06	617507	83161.8	1.08911e+06
TG(16:1_18:1_20:5)	1.01669e+08	7.36707e+07	9.43459e+07	4.13297e+06	3.34296e+06	6.95467e+06
TG(18:1_18:1_22:5)	2.1189e+07	3.55304e+07	1.60946e+07	1.95933e+06	6.48532e+06	3.29887e+06
