## Supplemental Table 3 for "The molecular mechanism of on-demand sterol biosynthesis at organelle contact sites"

### Sheet: Charts Polar data
Table S3 - Results from LC-MS for polar metabolite profiling analysis
Name	Control	OE Yet3	∆yet3	SD of Control	SD of OE Yet3	SD of ∆yet3
1,6-Anhydro-beta-D-glucose	4.1106e+07	4.85477e+07	3.77696e+07	5.75526e+06	3.00421e+06	4.65259e+06
10-HYDROXYDECANOATE	1.39561e+07	3.80764e+06	9.79933e+06	725508	233182	314321
2-(4-Hydroxyphenyl)ethanol	743229	477237	675840	56989.3	137614	50493.6
2,3-Dihydroxyisovalerate	1.01985e+08	3.8755e+07	1.03328e+08	4.48998e+06	2.70706e+06	4.18487e+06
2,6-Dimethoxybenzoic acid	3.85596e+06	948607	5.82274e+06	178017	94101.2	284816
2-Aminoadipic acid	1.16139e+07	4.69798e+06	1.82231e+07	538628	183949	3.99259e+06
2-Deoxy-D-ribose	7.81329e+08	3.66537e+08	8.18831e+08	1.56664e+07	5.57001e+07	6.06159e+07
2'-Deoxyinosine	7.16328e+06	1.19873e+07	9.7043e+06	389061	530440	234476
2-Ethyl-2-hydroxybutyric acid	3.07687e+08	5.38683e+07	3.20345e+08	1.53656e+07	7.77654e+06	1.67723e+06
2-Furoic acid	1.23571e+06	805836	1.38837e+06	346198	112913	296065
2-Hydroxy-2-methylbutyric acid	1.60763e+08	3.89667e+07	1.41174e+08	1.04583e+07	4.59343e+06	892422
2-Hydroxy-3-(4-hydroxyphenyl)-2-propenoic acid	4.07998e+06	7.24706e+06	3.87377e+06	251362	277447	393736
2-Hydroxy-3-methylbutyric acid	3.06888e+08	6.87637e+07	2.82706e+08	2.78907e+07	9.09804e+06	1.21665e+07
2-Hydroxy-3-methylpentanoic acid	1.05843e+08	3.79478e+07	1.22908e+08	1.30476e+07	3.02995e+06	7.46831e+06
2-HYDROXYBUTYRATE	3.60117e+07	1.8016e+07	3.58361e+07	417969	945688	1.3593e+06
2-Hydroxyoctanoic acid	1.0693e+07	8.91688e+06	7.70209e+06	695319	538663	479944
2-Isopropylmalic acid	8.59835e+08	1.82641e+09	8.08427e+08	2.60691e+07	1.28949e+08	2.76996e+07
2-Keto-3-deoxyoctonate	1.98987e+08	1.40621e+08	2.096e+08	2.14003e+06	2.34424e+06	2.94026e+06
2-Ketobutyric acid	2.70682e+07	2.9988e+07	1.74696e+07	5.48045e+06	2.09039e+06	6.25775e+06
2-Methyl-4-pentenoic acid	1.58783e+07	5.56602e+07	1.67953e+07	362233	1.54698e+06	1.17859e+06
2'-O-Methylguanosine	2.97865e+07	4.48563e+07	2.88091e+07	446932	588751	1.05841e+06
2'-O-Methyluridine	1.02218e+07	1.19014e+07	1.029e+07	432956	88665	266749
2-PHOSPHOGLYCERATE	2.65323e+07	9.0404e+06	2.20812e+07	2.55262e+06	909318	2.7323e+06
3-(2-HYDROXYPHENYL)PROPANOATE	7.41752e+07	1.39982e+07	9.09498e+07	5.70816e+06	1.92227e+06	2.07318e+06
3-Hydroxy-3- methyl-glutaryl-CoA	1.84467e+07	1.01933e+06	1.70156e+07	331495	183570	1.34394e+06
3-HYDROXYBENZALDEHYDE	1.01056e+08	5.36268e+07	5.52265e+07	2.26583e+07	6.09844e+06	4.9663e+06
3-Hydroxybutyric acid	1.12281e+08	2.30914e+07	1.00688e+08	2.77957e+06	926193	2.43279e+06
3-HYDROXYMETHYLGLUTARATE	3.28659e+08	3.53109e+07	3.69181e+08	5.06366e+06	3.42616e+06	2.6884e+07
3-Methyl-2-oxobutyrate	1.76345e+07	2.09835e+07	1.71823e+07	657407	763247	916578
3-Phenyllactic acid	9.74346e+07	2.11022e+07	1.19423e+08	5.95801e+06	1.9014e+06	1.33782e+06
3-PHOSPHOGLYCERATE	3.87715e+08	1.21827e+08	4.01733e+08	1.36161e+06	1.19512e+07	3.03597e+07
4-ACETAMIDOBUTANOATE	1.05276e+07	8.25886e+06	8.55401e+06	1.73585e+06	261418	217323
5-AMINOLEVULINATE	2.21888e+08	1.85029e+08	1.82504e+08	3.19087e+06	5.02219e+06	4.50134e+07
5'-DEOXYADENOSINE	5.71544e+06	6.53167e+06	5.73819e+06	101633	248450	332972
5-Methyluridine	4.08391e+06	1.91988e+06	4.00177e+06	371882	525221	376188
6-PHOSPHOGLUCONATE	2.10807e+06	3.14521e+06	2.96181e+06	268248	229417	757787
7-Methylguanine	4.76004e+07	2.91203e+07	4.18753e+07	2.19948e+06	1.82277e+06	2.30322e+06
ACETOACETATE	2.95625e+07	2.78125e+07	3.16644e+07	3.22523e+06	699978	5.41981e+06
Acetyl coenzyme A	671292	283315	957102	105467	3615.33	333637
Acetylphosphate	1.94548e+07	1.17071e+07	2.33415e+07	2.03481e+06	2.01897e+06	391756
Acetylpyrazine	1.24015e+08	1.73016e+08	1.58771e+08	2.47786e+07	2.44393e+07	2.70936e+07
Ac-Val-OH	1.13874e+07	1.45024e+07	1.14962e+07	451226	354987	581084
ADENINE	2.20128e+09	3.06796e+09	2.37444e+09	1.26931e+08	1.0269e+08	3.06358e+08
ADENOSINE	3.74583e+08	5.45843e+08	4.21316e+08	2.32564e+07	1.56183e+07	6.0725e+07
ADENOSINE 3',5'-DIPHOSPHATE	1.72789e+07	2.29071e+07	1.84202e+07	1.34987e+06	1.64993e+06	3.14299e+06
Adenosine 3'-monophosphate	1.84113e+07	1.36403e+07	1.76158e+07	244285	592156	244529
Adenosine 5′-monophosphate	4.50831e+09	3.98808e+09	4.41884e+09	1.18658e+08	3.31716e+07	8.96236e+07
ADENOSINE 5'-DIPHOSPHATE	4.19597e+08	4.5687e+08	4.24128e+08	3.41199e+07	1.92068e+07	2.35608e+07
ADENOSINE DIPHOSPHATE RIBOSE	4.87075e+06	8.65726e+06	5.17147e+06	1.70516e+06	521653	2.04202e+06
ADENOSINE TRIPHOSPHATE	6.05664e+07	1.00451e+08	6.00259e+07	1.39149e+07	1.22016e+07	1.00248e+07
Adenylosuccinic acid	5.93239e+07	2.30196e+07	6.60594e+07	4.26818e+06	1.84926e+06	9.43051e+06
Alanine	3.49895e+09	6.63491e+09	3.51275e+09	1.42396e+08	1.45068e+08	1.30929e+08
ALLOTHREONINE	5.56394e+09	2.46716e+09	5.89389e+09	1.80043e+08	1.15808e+08	1.53729e+08
Alpha-Hydroxyglutaric acid	4.64017e+08	4.92409e+08	4.92887e+08	2.94789e+07	1.52107e+07	7.51161e+06
Alpha-Ketoglutaric acid	5.51613e+08	3.85678e+08	5.56908e+08	3.51669e+07	7.61467e+06	3.2367e+07
AMINOISOBUTANOATE	1.72472e+08	1.41671e+08	1.62367e+08	1.98488e+06	6.33954e+06	5.67313e+06
ANTHRANILATE	2.08622e+06	3.74203e+06	3.673e+06	114261	679748	393730
Arabitol	7.37261e+07	6.01032e+07	8.92716e+07	382256	2.10889e+06	4.18013e+06
Arginine	2.15585e+09	2.81057e+09	2.02315e+09	6.82801e+07	1.30224e+07	4.5825e+07
Argininosuccinic acid	8.59698e+07	3.45647e+07	6.74807e+07	5.99183e+06	236513	1.01249e+07
ASPARAGINE	5.06321e+08	3.99064e+08	4.30476e+08	6.06429e+06	1.0968e+07	5.04056e+07
ASPARTATE	4.92921e+09	3.09312e+09	4.89358e+09	1.05451e+08	2.01433e+07	6.96787e+07
BENZOATE	1.98596e+08	7.24179e+07	8.15608e+07	7.07991e+07	5.76789e+06	8.8177e+06
BETA-ALANINE	1.06798e+09	2.15626e+09	1.017e+09	7.22208e+07	1.63505e+08	3.63956e+07
BETA-GLYCEROPHOSPHATE	4.05002e+07	1.17364e+08	2.88293e+07	4.79023e+06	3.72945e+06	2.11573e+06
Beta-hydroxyisobutyrate	4.15511e+07	4.25702e+07	3.32682e+07	8.85431e+06	4.38406e+06	8.40624e+06
BETA-NICOTINAMIDE ADENINE DINUCLEOTIDE	4.01068e+08	4.53317e+08	4.10754e+08	1.31144e+07	1.66643e+07	2.06815e+06
BIOTIN	1.92239e+07	1.87394e+07	2.06193e+07	262189	910527	698916
Choline glycerophosphate	7.54214e+06	2.31198e+07	5.23351e+06	929960	556781	310287
cis-Aconitic acid	2.57219e+08	6.63026e+08	4.75964e+08	8.02589e+06	4.22897e+07	1.03002e+08
CITICOLINE	1.24228e+08	1.36851e+08	1.16139e+08	1.51544e+06	6.03412e+06	870765
Citraconic acid	1.20563e+07	1.78244e+07	1.5651e+07	458364	1.43004e+06	2.52563e+06
CITRAMALATE	2.83256e+08	3.38304e+08	3.45782e+08	1.01852e+07	1.77885e+07	3.94365e+07
CITRATE	3.40226e+09	6.80975e+09	4.98799e+09	5.9458e+07	3.49228e+08	6.11145e+08
CITRULLINE	1.65051e+09	1.70806e+09	1.53982e+09	7.21083e+06	3.182e+07	2.1003e+07
COENZYME A	1.163e+07	3.36832e+06	1.43443e+07	545681	86484.1	2.29489e+06
CYCLIC GMP	4.24267e+06	4.73002e+06	5.0452e+06	305112	281728	208838
CYSTATHIONINE	2.33911e+08	3.25978e+08	1.5154e+08	9.43555e+06	1.13307e+07	424652
CYTIDINE	7.30317e+07	8.32926e+07	7.66174e+07	6.30781e+06	3.23762e+06	4.22603e+06
CYTIDINE DIPHOSPHATE	3.64669e+07	3.3376e+07	3.64832e+07	1.50654e+06	1.47248e+06	1.03487e+06
CYTIDINE MONOPHOSPHATE	1.46466e+08	1.02989e+08	1.54527e+08	4.59766e+06	3.59648e+06	1.334e+06
CYTIDINE TRIPHOSPHATE	4.35928e+06	6.04002e+06	4.01378e+06	758837	633489	599933
CYTOSINE	7.92826e+06	4.98601e+06	8.50461e+06	628682	267406	595566
DEOXYADENOSINE MONOPHOSPHATE	9.66272e+07	7.47003e+07	1.09353e+08	836712	320442	3.76632e+06
DEOXYCYTIDINE-DIPHOSPHATE	4.7098e+06	3.79597e+06	5.25647e+06	227003	106533	223743
DEOXYGUANOSINE-MONOPHOSPHATE	6.28434e+07	5.29262e+07	6.431e+07	1.34888e+06	1.5095e+06	842336
DEOXYURIDINE	3.65469e+06	6.20972e+06	3.71026e+06	100759	64837.9	97661.2
DEOXYURIDINE-MONOPHOSPHATE	5.36937e+06	1.33131e+06	7.92604e+06	751748	37944	481604
DETHIOBIOTIN	4.40711e+07	3.78183e+07	3.93841e+07	1.48507e+06	583598	3.69799e+06
DIACETYL	1.90143e+07	1.56853e+07	1.95964e+07	1.23822e+06	428414	2.68141e+06
DIHYDROOROTATE	1.20761e+08	1.61384e+09	2.0946e+08	2.31418e+07	1.41988e+08	2.47528e+07
Dihydroxyacetone	2.07828e+09	9.32554e+08	1.88414e+09	5.9264e+07	4.68889e+07	1.63504e+08
DIHYDROXYACETONE PHOSPHATE	1.44447e+06	4.61142e+06	1.66409e+06	145985	1.10481e+06	478778
D-RIBOSE 5-PHOSPHATE	2.02358e+08	1.96435e+08	1.93786e+08	5.49158e+06	9.01066e+06	1.27244e+07
D-Sedoheptulose	3.14723e+07	4.77106e+07	3.45086e+07	623721	1.02857e+06	957289
ERYTHRITOL	6.67196e+06	1.4904e+07	7.20526e+06	308053	6.05974e+06	652006
Erythrose 4-phosphate	1.50443e+06	1.23048e+06	1.38533e+06	25796.2	24869.5	43287.7
Ethyl 4-aminobenzoate	1.16696e+07	1.44204e+07	1.02057e+07	3.42363e+06	3.67288e+06	3.2523e+06
Flavin adenine dinucleotide (FAD)	1.11389e+07	1.50436e+07	1.11501e+07	311802	671682	1.03535e+06
FRUCTOSE 6-PHOSPHATE	1.88339e+07	2.41515e+07	1.26298e+07	1.37759e+06	4.70544e+06	1.69746e+06
FRUCTOSE BISPHOSPHATE	5.10985e+06	1.61872e+07	8.15771e+06	483093	2.88041e+06	4.3142e+06
Fructose-1-phosphate	8.53867e+06	9.02127e+06	7.31813e+06	1.4711e+06	1.30951e+06	923830
Fumaric acid	2.58586e+08	1.34863e+08	3.39286e+08	1.05062e+08	488285	4.13974e+07
GAMMA-AMINOBUTYRATE	1.32506e+09	1.57018e+09	1.35973e+09	1.85852e+07	1.37151e+07	1.41371e+07
Gamma-Glu-epsilon-Lys	3.01114e+07	3.66775e+07	3.32199e+07	912449	879383	2.08004e+06
Gamma-L-Glutamyl-L-alanine	8.19824e+06	3.13994e+07	8.98414e+06	234414	1.23492e+06	571690
Gluconate	9.97192e+07	2.10424e+08	1.546e+08	1.84962e+06	9.05894e+06	2.94152e+07
GLUCONOLACTONE	2.88939e+06	1.79395e+06	2.47134e+06	449951	503795	941982
GLUCOSAMINE 6-PHOSPHATE	9.22519e+06	4.43057e+07	9.04331e+06	494079	912740	207368
Glucose	8.54449e+07	1.17449e+08	7.74572e+07	1.10986e+06	2.9567e+06	7.25132e+06
GLUCOSE 6-PHOSPHATE	1.1936e+07	1.45454e+07	8.94333e+06	258586	298970	2.76328e+06
GLUTAMATE	3.53954e+10	3.83245e+10	3.62567e+10	6.96326e+08	4.15623e+08	4.29016e+08
Glutamic acid 5-methyl ester	5.23132e+08	4.22538e+08	4.99295e+08	7.44099e+06	1.7382e+07	3.18154e+07
GLUTAMINE	2.08427e+09	6.86991e+09	2.20737e+09	9.51055e+07	1.79392e+08	3.54047e+07
Glutathione oxidized	2.65681e+08	2.74762e+08	3.73957e+08	1.32528e+07	2.78411e+06	6.31586e+07
GLUTATHIONE REDUCED	7.45312e+09	8.72736e+09	5.80618e+09	9.784e+07	3.70705e+07	6.44087e+08
Glutathionesulfonic acid	2.48383e+06	898926	2.34451e+06	85918.8	90444.2	771581
Glyceraldehyde	8.60825e+08	6.05982e+08	8.60939e+08	3.69884e+07	1.72823e+07	3.00615e+07
Glyceraldehyde 3-phosphate	1.9874e+06	345083	2.82923e+06	122431	234629	1.93411e+06
GLYCERATE	4.40464e+08	1.6726e+08	4.41476e+08	4.06927e+07	1.28496e+07	2.55952e+07
GLYCEROL	1.88958e+09	1.17064e+09	2.16707e+09	7.08923e+07	3.59852e+07	1.18363e+08
GLYCEROL 3-PHOSPHATE	8.26513e+06	1.76523e+07	1.31188e+07	468572	939852	2.24287e+06
GLYCINE	8.92978e+08	4.19299e+08	9.5989e+08	5.72799e+07	3.92122e+07	3.20498e+07
Glycyl-L-tyrosine	2.08088e+07	1.37757e+07	1.63984e+07	1.79941e+06	637922	421808
Glycyl-L-valine	1.03378e+08	7.56739e+07	9.26019e+07	3.22717e+06	656836	1.01883e+07
Gly-Gly	3.70029e+07	1.99538e+07	3.44112e+07	683723	5.34875e+06	3.55444e+06
GUANINE	5.89274e+08	4.89211e+08	5.43653e+08	2.58927e+07	2.27011e+07	1.84727e+07
GUANOSINE	2.59997e+08	5.51935e+08	2.33635e+08	1.36492e+07	2.41925e+07	1.63469e+07
GUANOSINE DIPHOSPHATE	1.07002e+08	1.38582e+08	1.1106e+08	7.17036e+06	2.21231e+06	4.54899e+06
GUANOSINE DIPHOSPHATE MANNOSE	5.10353e+06	3.80984e+07	4.35682e+06	556780	1.92166e+06	406069
GUANOSINE MONOPHOSPHATE	8.06833e+08	6.85222e+08	8.36029e+08	1.73168e+07	1.78271e+07	8.36645e+06
GUANOSINE TRIPHOSPHATE	1.2118e+07	2.55231e+07	1.27142e+07	2.44057e+06	1.84656e+06	1.73557e+06
HISTIDINE	1.61816e+08	1.61574e+08	1.4771e+08	2.62116e+07	7.16411e+06	1.84879e+07
HYDROXYKYNURENINE	2.03633e+06	1.08671e+07	2.14466e+06	84780.1	521557	772705
HYPOXANTHINE	1.43227e+09	1.09553e+09	1.77573e+09	5.8588e+07	4.04484e+07	5.34916e+07
Iminodiacetic acid	1.13923e+07	9.62817e+07	1.76113e+07	2.06152e+06	1.03174e+07	1.15741e+06
INOSINE	4.35095e+08	1.39466e+09	5.158e+08	1.81203e+07	2.22496e+07	2.56601e+07
INOSINE-MONOPHOSPHATE	1.07642e+07	3.29267e+06	1.13467e+07	1.19064e+06	110748	683530
Isoeugenol	1.02844e+06	777367	861555	233897	213726	79495.8
Isomaltotriose	598714	359944	365101	239626	7746.13	8691.31
Isovaleraldehyde	1.4951e+07	1.22525e+08	1.62132e+07	411329	4.73656e+06	151930
Isovaleric acid	6.7743e+07	5.18991e+07	6.33584e+07	2.19991e+06	2.28176e+06	5.27257e+06
KETOLEUCINE	1.77254e+08	1.26912e+08	1.87985e+08	1.44612e+07	1.45993e+06	2.35755e+06
KYNURENINE	3.72979e+06	1.16093e+07	2.6531e+06	136713	145601	437802
Leu-Ala	8.89355e+06	1.37214e+07	8.38084e+06	997986	663642	125287
Leu-Gly	6.20334e+07	5.08936e+07	5.57972e+07	5.83994e+06	1.96798e+06	6.61512e+06
L-Methionine sulfoxide	1.42785e+07	8.00228e+06	1.5901e+07	1.06176e+06	59639.2	1.45399e+06
LUMICHROME	6.62615e+06	7.59335e+06	6.19238e+06	892306	578645	603678
Lysine	1.49159e+10	1.23122e+10	1.50566e+10	4.00711e+08	2.68787e+08	3.41561e+08
Malic acid	5.22295e+09	3.0804e+09	5.31029e+09	7.88012e+07	1.97778e+07	2.19294e+08
Mannitol	5.00139e+08	6.79411e+08	5.0902e+08	4.27087e+06	6.77701e+06	5.58138e+06
Mannose-1-phosphate	1.24256e+08	1.30035e+08	1.24733e+08	4.43936e+06	5.33424e+06	657706
Mannose-6-Phosphate	5.64559e+07	4.07542e+07	3.4842e+07	5.79172e+06	7.16538e+06	7.71493e+06
METHIONINE	9.30492e+08	4.26261e+08	1.01271e+09	1.51109e+07	2.0934e+07	3.2417e+07
Methyl 3-amino-2-pyrazinecarboxylate	548015	1.44339e+06	637510	133965	513387	61594.5
METHYL GALACTOSIDE	1.39519e+09	1.56335e+09	1.23359e+09	3.61737e+07	3.20176e+07	2.85093e+07
METHYLTHIOADENOSINE	8.42131e+06	5.78029e+07	9.70153e+06	498166	7.18057e+06	1.12647e+06
MEVALOLACTONE	1.8069e+07	1.50749e+07	1.61485e+07	1.34599e+06	277787	1.20579e+06
Myo-Inositol	2.23172e+08	1.12208e+08	1.59905e+08	7.22565e+06	7.36586e+06	8.6633e+06
N-ACETYLALANINE	9.92219e+07	5.3411e+07	1.08172e+08	7.47255e+06	1.91294e+06	1.19394e+07
N-ACETYLCYSTEINE	3.98703e+07	1.26022e+07	3.12569e+07	1.92282e+06	396567	4.52277e+06
N-ACETYLGLUTAMATE	4.87608e+09	7.75685e+08	4.01343e+09	2.30597e+08	6.68726e+06	8.56398e+08
N-ACETYLGLYCINE	4.23042e+08	9.71229e+07	3.95317e+08	5.88028e+06	1.31307e+06	3.03299e+07
N-Acetyl-L-aspartic acid	2.16365e+07	1.33145e+07	2.22273e+07	657851	145409	1.49463e+06
N-ACETYLLEUCINE	7.19416e+07	2.50611e+07	8.28191e+07	1.3537e+06	806097	4.55133e+06
N-Acetyl-L-glutamine	9.67022e+08	4.07997e+08	9.43214e+08	6.03537e+06	7.1203e+06	5.98826e+07
N-Acetyl-L-methionine	4.3821e+07	1.06978e+07	3.81605e+07	2.86073e+06	655017	3.99181e+06
N-Acetyl-L-proline	2.74826e+07	2.14588e+07	2.24631e+07	617419	2.73457e+06	2.86347e+06
N-Acetyl-L-tyrosine	9.46148e+06	4.49358e+06	1.03701e+07	286503	227555	572413
N-ACETYLPHENYLALANINE	3.80109e+07	1.53895e+07	5.51017e+07	2.96059e+06	1.00835e+06	6.22161e+06
NADH (Nicotinamide adenine dinucleotide (reduced))	1.13883e+06	1.39434e+06	1.09376e+06	21266.8	39740.2	25173.8
NADP	1.91189e+07	2.17242e+07	1.98845e+07	565967	384805	273138
Nalpha-Acetyl-L-arginine	8.56594e+06	7.79347e+06	9.59248e+06	267744	233428	560159
Nalpha-Acetyl-L-ornithine	2.3537e+08	3.08304e+07	2.09832e+08	1.92295e+06	987397	1.72401e+07
N-ALPHA-ACETYLLYSINE	1.3712e+08	9.60732e+07	1.40056e+08	864046	804402	3.81934e+06
Nepsilon-Acetyl-L-lysine	2.28747e+09	8.91852e+08	2.21855e+09	1.46573e+07	4.53824e+06	5.14741e+07
N-FORMYL-L-METHIONINE	4.68123e+07	3.12155e+07	3.51873e+07	1.92341e+06	251050	7.41943e+06
NICOTINAMIDE MONONUCLEOTIDE	1.25164e+07	5.61411e+06	1.24348e+07	1.60144e+06	1.46955e+06	368849
NICOTINATE	1.32402e+08	7.03066e+07	1.6416e+08	2.0157e+07	1.06185e+07	1.98003e+06
N-METHYLASPARTATE	5.93539e+06	7.86413e+06	1.02572e+07	124722	591035	4.58932e+06
N-METHYLGLUTAMATE	1.31494e+07	1.42e+07	1.60716e+07	1.38506e+06	2.42424e+06	7.89053e+06
N-Octanoylglycine	1.01245e+07	1.42585e+06	8.4247e+06	530532	101583	389922
NORLEUCINE	5.39277e+09	3.15549e+09	5.74758e+09	6.30275e+07	1.96576e+08	2.41414e+07
O-ACETYLSERINE	5.94329e+08	1.89286e+08	5.76828e+08	1.05045e+07	3.71465e+06	3.97774e+07
O-PHOSPHOETHANOLAMINE	970814	1.31265e+06	1.22178e+06	248146	305870	348675
OPHTHALMATE	4.78609e+07	1.2025e+08	5.27147e+07	1.69006e+06	1.86374e+06	921132
ORNITHINE	8.56484e+08	2.05209e+08	9.57198e+08	4.88386e+07	1.25815e+07	3.73392e+07
OROTATE	1.52982e+10	1.71034e+10	1.52475e+10	3.73377e+08	5.26042e+08	1.49285e+08
Orotidine	6.83571e+09	8.89033e+09	7.06416e+09	1.07325e+08	7.03339e+07	2.40174e+07
o-Toluic acid	1.12861e+07	1.12302e+07	1.10431e+07	594045	557140	1.16297e+06
PANTOTHENATE	5.27084e+08	7.774e+06	5.48331e+08	9.18263e+06	202106	2.37137e+07
Phe-Gly	3.5889e+07	2.7254e+07	2.96008e+07	3.67378e+06	967931	3.92082e+06
PHENYLALANINE	2.7181e+09	1.79664e+09	2.88899e+09	3.20341e+07	1.02719e+08	3.87298e+07
Phenylpyruvic acid	7.26696e+06	9.73493e+06	8.20961e+06	440674	698390	1.60111e+06
PHOSPHOENOLPYRUVATE	2.31471e+08	6.58692e+07	2.23018e+08	1.00607e+07	7.29756e+06	1.40535e+07
Phosphoric acid	1.56008e+10	1.16916e+10	1.54486e+10	1.89405e+08	1.72751e+08	2.73225e+08
PHOSPHORYLCHOLINE	2.09594e+06	2.70271e+07	2.23447e+06	132794	633961	52295.9
Phthalic acid	9.65158e+06	1.11015e+07	7.66985e+06	721715	188268	468848
Pro-Gly	3.69951e+07	1.92428e+07	2.42648e+07	1.07402e+07	598165	495010
PROLINE	2.71133e+09	1.82574e+09	2.80205e+09	8.74506e+07	1.11222e+08	7.06606e+07
Pseudouridine	2.37502e+08	3.18724e+08	2.29986e+08	2.00748e+06	616989	6.28631e+06
PTERIN	1.23419e+07	3.0283e+07	1.34961e+07	1.02976e+06	455655	1.68161e+06
Pyridoxine	1.00883e+07	9.31744e+06	1.11283e+07	192533	179256	284474
PYROGLUTAMATE	1.97166e+09	1.82795e+09	2.62703e+09	9.84007e+07	1.64326e+08	5.10067e+08
Pyruvic acid	1.34765e+09	1.72281e+09	1.10289e+09	6.55918e+07	7.33653e+07	2.12546e+08
QUINATE	1.65222e+08	1.25976e+08	1.59606e+08	2.37717e+07	1.18483e+07	1.21297e+07
QUINOLINATE	1.76986e+06	3.30836e+07	4.40862e+06	424297	2.24088e+06	2.72816e+06
Riboflavin 5'-phosphate	2.29447e+07	3.66384e+07	2.88609e+07	1.26819e+06	4.71277e+06	339238
RIBOSE 1,5-BISPHOSPHATE	5.62639e+06	1.31933e+06	6.16425e+06	134446	624035	753772
SACCHARATE	5.09629e+07	6.09289e+07	6.1343e+07	8.61951e+06	8.22562e+06	5.39804e+06
Saccharopine	2.47564e+09	3.0594e+09	2.50043e+09	4.83705e+07	1.52796e+08	6.7246e+07
S-ADENOSYLHOMOCYSTEINE	1.82849e+08	2.13888e+08	1.72656e+08	9.57735e+06	3.05697e+07	9.12109e+06
Sebacic acid	4.40585e+06	4.47785e+06	4.53074e+06	140954	75159.6	76533.7
Sedoheptulose 7-phosphate	9.91554e+06	9.63839e+06	1.10993e+07	493414	688603	901347
SERINE	1.51058e+09	7.78769e+08	1.67265e+09	5.29521e+07	4.64978e+07	2.44145e+07
SHIKIMATE	5.18837e+06	9.6444e+06	8.64558e+06	471187	1.11097e+06	2.93588e+06
SUCCINATE	9.34256e+09	6.90956e+09	8.23177e+09	1.52113e+08	3.66412e+08	2.62568e+08
Thiamine	3.96976e+08	4.76043e+08	3.74903e+08	1.44311e+07	6.2769e+06	2.18331e+07
Thiamine monophosphate	1.55102e+07	1.39157e+07	1.58319e+07	443672	711124	454485
THIAMINE PYROPHOSPHATE	4.31399e+07	6.50526e+07	6.91989e+07	5.80637e+06	1.5271e+06	3.98176e+06
Threonic acid	3.15463e+08	1.68967e+08	2.9366e+08	3.23238e+06	1.16867e+07	2.15167e+07
THYMIDINE	9.09237e+06	9.34622e+06	9.19264e+06	336230	237649	391759
THYMIDINE-MONOPHOSPHATE	1.61878e+08	1.13994e+08	1.72363e+08	1.22771e+06	2.41361e+06	4.37976e+06
TRANS-ACONITATE	7.52968e+06	1.22226e+07	9.96685e+06	261436	200482	937832
TRANS-CYCLOHEXANEDIOL	2.06949e+08	1.05827e+08	1.65066e+08	1.16682e+07	5.89012e+06	1.42656e+07
TREHALOSE	1.28954e+08	8.12972e+07	1.79008e+08	1.41689e+06	1.39558e+06	4.71629e+06
TRYPTOPHAN	1.87535e+08	1.29136e+08	1.78364e+08	6.88375e+06	4.63304e+06	7.34701e+06
Turanose	1.61146e+07	1.27564e+07	2.20963e+07	924095	1.03018e+06	1.75936e+06
TYROSINE	4.60477e+08	4.60806e+08	4.37759e+08	1.40301e+07	2.57731e+07	2.40321e+07
URACIL	5.78729e+08	5.71234e+08	5.68557e+08	2.37481e+07	1.84555e+07	2.03183e+07
Ureidosuccinic acid	2.00085e+07	2.55379e+08	3.48794e+07	3.97406e+06	2.81369e+07	3.25697e+06
URIDINE	8.55027e+08	9.38178e+08	8.32103e+08	3.79766e+07	2.30829e+07	3.26528e+07
URIDINE 5'-DIPHOSPHATE	2.13358e+08	2.0478e+08	1.97951e+08	9.25891e+06	3.54677e+06	3.86524e+06
Uridine 5'-monophosphate	1.4205e+09	8.94751e+08	1.43812e+09	5.4799e+06	1.96048e+07	5.81887e+06
URIDINE DIPHOSPHATE GLUCOSE	3.67593e+07	3.53669e+08	3.40894e+07	3.38899e+06	1.72012e+07	2.33515e+06
URIDINE DIPHOSPHATE-N-ACETYLGLUCOSAMINE	3.08115e+08	7.02411e+08	2.77532e+08	9.26174e+06	1.55185e+07	1.0069e+07
URIDINE TRIPHOSPHATE	1.98514e+07	3.10148e+07	1.73554e+07	3.71297e+06	2.1616e+06	2.44726e+06
XANTHINE	9.8807e+08	8.00303e+08	1.0988e+09	3.39407e+07	1.51742e+07	6.05055e+07
