## Supplemental Table 5 for "The molecular mechanism of on-demand sterol biosynthesis at organelle contact sites"

### Sheet: Seahorse
Table S5 - Results from Seahorse measurments for oxygen consumption
Time (minutes)	Control												OE Yet3												Yet3 KO
1.30095	59.008	60.0683	57.66	52.93	208.929	200.949	164.283	171.717	230.155	229.404	251.849	221.523	72.7297	67.0348	53.2723	58.1425	133.532	151.703	141.667	160.351	255.262	262.313	297.841	264.361	105.143	108.211	91.7423	100.418	224.203	208.639	209.506	211.292	236.1	290.074	275.051	307.085
7.73585	58.6976	58.318	55.1557	50.9125	215.222	203.391	163.648	170.976	229.057	228.042	251.132	219.487	71.0672	65.5261	51.9248	56.0355	141.8	159.253	148.725	166.992	260.161	265.687	295.802	267.756	102.551	103.578	87.9217	95.5264	227.737	209.469	209.109	210.269	240.105	292.423	277.176	310.476
14.1667	58.5899	59.9988	55.9895	51.9485	223.129	207.524	167.809	175.447	233.566	234.392	258.199	225.918	71.3989	65.4686	53.6824	57.2624	150.206	166.958	156.667	175.861	271.695	275.384	305.81	276.678	102.786	105.017	88.2532	95.5751	235.042	214.899	213.789	216.583	249.022	301.935	286.591	320.661
20.6899	109.024	97.7727	90.7557	82.042	323.839	300.436	243.084	251.25	356.392	330.234	356.699	290.233	121.395	106.992	89.8326	96.5078	202.592	229.881	211.074	233.39	441.741	408.362	401.299	358.232	163.334	191.764	146.687	157.103	296.279	272.897	299.525	302.145	343.065	426.382	377.213	392.417
27.1228	101.571	90.8795	83.6084	76.2787	292.022	270.996	223.605	227.811	318.271	307.517	328.981	265.014	114.795	99.5945	85.964	88.8245	191.714	214.561	199.16	218.287	414.579	377.43	366.061	323.417	154.375	178.492	135.353	143.859	274.936	251.822	270.392	278.108	320.76	396.182	346.176	364.941
33.5562	97.9037	87.0437	78.9341	72.9989	296.147	269.743	223.325	227.847	295.715	307.705	328.355	270.574	110.682	94.8513	79.7087	83.7003	194.868	218.706	202.669	223.083	420.296	384.592	379.504	333.359	149.059	162.86	125.129	130.204	276.696	251.594	266.783	276.809	328.909	399.304	352.706	372.119
40.0793	10.7557	8.30154	7.92573	6.4436	27.5939	31.163	32.7422	28.368	29.5336	37.3253	41.9268	41.195	15.0159	9.31507	8.08837	6.47566	31.0574	23.3777	23.752	21.987	41.3081	39.414	46.6787	46.8374	23.494	20.7659	19.0784	16.3537	40.6591	37.7874	38.8212	34.6468	45.5969	49.9459	55.1415	60.1261
46.5213	12.7956	7.07129	6.11774	5.49443	24.7283	29.0999	24.5423	23.9159	28.6174	32.9855	35.7245	35.058	14.1291	7.58604	6.14338	5.2728	27.7504	21.4881	23.4635	20.9191	38.8949	36.2002	41.397	37.545	19.6286	19.1244	15.5273	13.1917	33.0812	32.96	30.5411	30.7817	36.1492	41.6925	41.1751	48.5988
52.957	10.5978	7.38383	6.68161	6.71711	23.8898	29.0266	23.5815	23.6663	27.5575	30.1895	31.9975	32.3259	15.0359	7.90717	5.15885	4.19269	26.7146	21.3852	23.4007	20.5263	36.5204	33.9864	39.8094	34.5884	18.043	20.4602	14.7538	11.5044	29.6336	30.5139	28.3282	29.1631	33.7603	38.2881	37.5665	44.5709
	run1				run2				run3				run1				run2				run3				run1				run2				run3
	replicate 1		replicate 2		replicate 1		replicate 2		replicate 1		replicate 2		replicate 1		replicate 2		replicate 1		replicate 2		replicate 1		replicate 2		replicate 1		replicate 2		replicate 1		replicate 2		replicate 1		replicate 2
Basal oxygen consumption	58.7652	59.4617	56.2684	51.9303	215.76	203.955	165.246	172.713	230.926	230.613	253.727	222.309	71.7319	66.0098	52.9598	57.1468	141.846	159.304	149.02	167.735	262.373	267.795	299.817	269.599	103.493	105.602	89.3057	97.1733	228.994	211.003	210.801	212.715	241.742	294.811	279.606	312.741
Basal average	59.1134		54.0994		209.857		168.98		230.769		238.018		68.8709		55.0533		150.575		158.377		265.084		284.708		104.548		93.2395		219.998		211.758		268.277		296.173
Maximal oxygen consumption	102.833	91.8986	84.4327	77.1065	304.002	280.392	230.005	235.636	323.459	315.152	338.012	275.274	115.624	100.479	85.1684	89.6775	196.391	221.049	204.301	224.92	425.539	390.128	382.288	338.336	155.589	177.705	135.723	143.722	282.637	258.771	278.9	285.687	330.911	407.289	358.698	376.492
Maximal average	97.3659		80.7696		292.197		232.82		319.306		306.643		108.051		87.423		208.72		214.61		407.833		360.312		166.647		139.723		270.704		282.294		369.1		367.595
