## Supplemental Table 6 for "The molecular mechanism of on-demand sterol biosynthesis at organelle contact sites"

### Sheet: Plasmids
Table S6 - Plasmids used in this study
Plasmid Number in our collections	Name	Utilization	Source (Reference)
1555	pFA6-C tagging mScarlet-I3-G418R	PCR mediated homologous recombination for C terminal tagging with mScarlet-I3 (G418 selection)	Kindely cloned by Yoav Peleg*
443	pFA6a-C tagging VN-HIS3MX6	PCR mediated homologous recombination for C terminal tagging with split Venus (VN terminal fragment) (HIS Selection).	Sung and Huh., 2007
686	pFA6a-C tagging VC-HYGR	PCR mediated homologous recombination for C terminal tagging with split Venus (VC terminal fragment) (Hygro Selection).	Shai et al., 2018
273	pYM-N19 N tagging-TEFpr-NATR	PCR mediated homologous recombination for overexpression of a gene using the TEF promoter (NAT selection)	Janke et al., 2004
582	pSD-N15 N tagging Donor - S1 NATR-mCherry S4-MET	PCR mediated homologous recombination for overexpression of a gene using TEF promoter and N terminal tagging with mCherry (NAT selection) - cut using Ise1 restriction enzyme	Yofe Weill et al., 2015
21	pFA6a-GFP(S65T) C tagging-HIS	PCR mediated homologous recombination for C terminal tagging with GFP (His selection)	Longtine et al., 1998
388	pYM-N18 N tagging TEFpr-G418RMX4	PCR mediated homologous recombination for overexpression of a gene using TEF promoter (G418 selection)	Janke et al., 2004
78	pFA6a-C tagging mCherry-HIS3MX6	PCR mediated homologous recombination for C terminal tagging with mCherry (HIS selection)	Longtine et al., 1998
47	pFA6a-G418RMX6	PCR mediated homologous recombination for deletion of a gene (G418 selection)	Longtine et al., 1998
49/1214	pFA6a-MX6-NATR	PCR mediated homologous recombination for deletion of a gene (NAT selection)	Longtine et al., 1998
1217	pFA6a-MX6-NATR	PCR mediated homologous recombination for deletion of a gene (NAT selection)	addgene
249	pYM-N21-N tagging-TEFpr-yeGFP-NATR	PCR mediated homologous recombination for overexpression of a gene using TEF promoter and N terminal tagging with GFP (NAT selection)	Janke et al., 2004
1093	pDA179-mCherry-D4H-URA	Ergosterol binding protein; detects free ergosterol at 20mol%. Expression of mCherry-D4H under the control of TEF promoter in S.cerevisiae. Introduce into HO locus (URA selection)	Kindly provided by Sophie Martin**
555	pSWAT HYGΔN N tagging- NOP1pr-URA	PCR mediated homologous recombination for overexpression of a gene using NOP1 promoter and N terminal tagging with GFP (URA selection)	Yofe Weill et al., 2015
383	pRS316-Ire1-mCherry-URA	From manuscript: Messenger RNA targeting to endoplasmic reticulum stress signalling sites. Yeast marker was switched to URA.	Kindly provided by Eelco Van Anken***
650	pRS316-Ire1-mCherry-LEU	From manuscript: Messenger RNA targeting to endoplasmic reticulum stress signalling sites. Yeast marker was switched to LEU.	Kindly provided by Eelco Van Anken***
* Dr.Yoav Peleg, Weizmann Institute of Science
** Prof. Sophie Martin, University of Geneva
*** Prof. Eelco Van Anken, Università Vita-Salute San Raffaele
