## Supplemental Table 7 for "The molecular mechanism of on-demand sterol biosynthesis at organelle contact sites"

### Sheet: Yeast strains
Table S7 - Yeast strains used in this study
Strain Number in our collection	Strain Name	Background	Mating type	Genotype	Source (Reference)
7186	SND3-VN::HIS/TOM20-VC::HYGR/NATR::TEFpr-YET3-mScarlet::G418R	BY4741	MAT a	HISΔ1 LEU2Δ0 MET15Δ0 URA3Δ0, SND3-VN::HIS, TOM20-VC::HYGR, NATR::TEFpr-YET3-mScarlet::G418R	This study
7187	SND3-VN::HIS/ZRC1-VC::HYGR/NATR::TEFpr-YET3-mScarlet::G418R	BY4741	MAT a	HISΔ1 LEU2Δ0 MET15Δ0 URA3Δ0, SND3-VN::HIS, ZRC1-VC::HYGR, NATR::TEFpr-YET3-mScarlet::G418R	This study
7188	SND3-VN::HIS/PEX25-VC::HYGR/NATR::TEFpr-YET3-mScarlet::G418R	BY4741	MAT a	HISΔ1 LEU2Δ0 MET15Δ0 URA3Δ0, SND3-VN::HIS, PEX25-VC::HYGR, NATR::TEFpr-YET3-mScarlet::G418R	This study
7268	SND3-VN::HIS/FAA4-VC::HYGR/NATR::TEFpr-YET3-mScarlet::G418R	BY4741	MAT a	HISΔ1 LEU2Δ0 MET15Δ0 URA3Δ0, SND3-VN::HIS, FAA4-VC::HYGR, NATR::TEFpr-YET3-mScarlet::G418R	This study
7269	SND3-VN::HIS/INA1-VC::HYGR/NATR::TEFpr-YET3-mScarlet::G418R	BY4741	MAT a	HISΔ1 LEU2Δ0 MET15Δ0 URA3Δ0, SND3-VN::HIS, INA1-VC::HYGR, NATR::TEFpr-YET3-mScarlet::G418R	This study
7429	NATR::TEFpr-mCherry-NVJ1/G418R::TEFpr-YET3-GFP::HIS	BY4741	MAT a	HISΔ1 LEU2Δ0 MET15Δ0 URA3Δ0, NATR::TEFpr-mCherry-NVJ1, G418R::TEFpr-YET3-GFP::HIS	This study
Frozen in a library	NATR::TEFpr-mCherry-PEX7/G418R::TEFpr-YET3-GFP::HIS	YMS6304	MAT ⍺	HISΔ1 LEU2Δ0 MET15Δ0 URA3Δ0 CAN1∆::GAL1pr-SceI::STE2pr-SpHIS5 LYP1∆::STE3pr-LEU2; NATR::TEFpr-mCherry-PEX7, G418R::TEFpr-YET3-GFP::HIS	This study
Frozen in a library	NATR::TEFpr-mCherry-TGL3/G418R::TEFpr-YET3-GFP::HIS	YMS6304	MAT ⍺	HISΔ1 LEU2Δ0 MET15Δ0 URA3Δ0 CAN1∆::GAL1pr-SceI::STE2pr-SpHIS5 LYP1∆::STE3pr-LEU2; NATR::TEFpr-mCherry-TGL3, G418R::TEFpr-YET3-GFP::HIS	This study
Frozen in a library	NATR::TEFpr-mCherry-TCB2/G418R::TEFpr-YET3-GFP::HIS	YMS6304	MAT ⍺	HISΔ1 LEU2Δ0 MET15Δ0 URA3Δ0 CAN1∆::GAL1pr-SceI::STE2pr-SpHIS5 LYP1∆::STE3pr-LEU2; NATR::TEFpr-mCherry-TCB2, G418R::TEFpr-YET3-GFP::HIS	This study
Frozen in a library	NATR::TEFpr-mCherry-LAM2/G418R::TEFpr-YET3-GFP::HIS	YMS6304	MAT ⍺	HISΔ1 LEU2Δ0 MET15Δ0 URA3Δ0 CAN1∆::GAL1pr-SceI::STE2pr-SpHIS5 LYP1∆::STE3pr-LEU2; NATR::TEFpr-mCherry-LAM2, G418R::TEFpr-YET3-GFP::HIS	This study
Frozen in a library	NATR::TEFpr-mCherry-LAM6/G418R::TEFpr-YET3-GFP::HIS	YMS6304	MAT ⍺	HISΔ1 LEU2Δ0 MET15Δ0 URA3Δ0 CAN1∆::GAL1pr-SceI::STE2pr-SpHIS5 LYP1∆::STE3pr-LEU2; NATR::TEFpr-mCherry-LAM6, G418R::TEFpr-YET3-GFP::HIS	This study
Frozen in a library	NATR::TEFpr-mCherry-MMM1/G418R::TEFpr-YET3-GFP::HIS	YMS6304	MAT ⍺	HISΔ1 LEU2Δ0 MET15Δ0 URA3Δ0 CAN1∆::GAL1pr-SceI::STE2pr-SpHIS5 LYP1∆::STE3pr-LEU2; NATR::TEFpr-mCherry-MMM1, G418R::TEFpr-YET3-GFP::HIS	This study
Frozen in a library	NATR::TEFpr-mCherry-NVJ2/G418R::TEFpr-YET3-GFP::HIS	YMS6304	MAT ⍺	HISΔ1 LEU2Δ0 MET15Δ0 URA3Δ0 CAN1∆::GAL1pr-SceI::STE2pr-SpHIS5 LYP1∆::STE3pr-LEU2; NATR::TEFpr-mCherry-NVJ2, G418R::TEFpr-YET3-GFP::HIS	This study
Frozen in a library	NATR::TEFpr-mCherry-NUM1/G418R::TEFpr-YET3-GFP::HIS	YMS6304	MAT ⍺	HISΔ1 LEU2Δ0 MET15Δ0 URA3Δ0 CAN1∆::GAL1pr-SceI::STE2pr-SpHIS5 LYP1∆::STE3pr-LEU2; NATR::TEFpr-mCherry-NUM1, G418R::TEFpr-YET3-GFP::HIS	This study
Frozen in a library	NATR::TEFpr-mCherry-MDM36/G418R::TEFpr-YET3-GFP::HIS	YMS6304	MAT ⍺	HISΔ1 LEU2Δ0 MET15Δ0 URA3Δ0 CAN1∆::GAL1pr-SceI::STE2pr-SpHIS5 LYP1∆::STE3pr-LEU2; NATR::TEFpr-mCherry-MDM36, G418R::TEFpr-YET3-GFP::HIS	This study
6231	NAT::TEFpr-YET3-GFP::HIS	BY4741	MAT a	HISΔ1 LEU2Δ0 MET15Δ0 URA3Δ0, NAT::TEFpr-YET3-GFP::HIS	This study
6390	PEX3-mCherry::HIS/HO::NATR	BY4741	MAT a	HISΔ1 LEU2Δ0 MET15Δ0 URA3Δ0, PEX3-mCherry::HIS, HO::NATR	This study
6392	PEX3-mCherry::HIS/NATR::TEFpr-YET3	BY4741	MAT a	HISΔ1 LEU2Δ0 MET15Δ0 URA3Δ0, PEX3-mCherry::HIS, NATR::TEFpr-YET3	This study
6396	TGL3-mCherry::HIS/HO::NATR	BY4741	MAT a	HISΔ1 LEU2Δ0 MET15Δ0 URA3Δ0, TGL3-mCherry::HIS, HO::NATR	This study
6398	TGL3-mCherry::HIS/NATR::TEFpr-YET3	BY4741	MAT a	HISΔ1 LEU2Δ0 MET15Δ0 URA3Δ0, TGL3-mCherry::HIS, NATR::TEFpr-YET3	This study
6402	TOM20-mCherry::HIS/HO::NATR	BY4741	MAT a	HISΔ1 LEU2Δ0 MET15Δ0 URA3Δ0, TOM20-mCherry::HIS, HO::NATR	This study
6404	TOM20-mCherry::HIS/NATR::TEFpr-YET3	BY4741	MAT a	HISΔ1 LEU2Δ0 MET15Δ0 URA3Δ0, TOM20-mCherry::HIS, NATR::TEFpr-YET3	This study
4431	HO::NATR	BY4741	MAT a	HISΔ1 LEU2Δ0 MET15Δ0 URA3Δ0, HO::NATR	This study
4800	NATR::TEFpr-YET3	BY4741	MAT a	HISΔ1 LEU2Δ0 MET15Δ0 URA3Δ0, NATR::TEFpr-YET3	This study
6635	OPI1-GFP::HIS/HO::NATR	BY4741	MAT a	HISΔ1 LEU2Δ0 MET15Δ0 URA3Δ0, OPI1-GFP::HIS, HO::NATR	This study
6636	OPI1-GFP::HIS/NATR::TEFpr-YET3	BY4741	MAT a	HISΔ1 LEU2Δ0 MET15Δ0 URA3Δ0, OPI1-GFP::HIS, NATR::TEFpr-YET3	This study
6637	OPI1-GFP::HIS/∆YET3::NATR	BY4741	MAT a	HISΔ1 LEU2Δ0 MET15Δ0 URA3Δ0, OPI1-GFP::HIS, ∆YET3::NATR	This study
6935	G418R::TEFpr-OPI1/NATR::TEFpr-YET3/TGL3-GFP::HIS	BY4741	MAT a	HISΔ1 LEU2Δ0 MET15Δ0 URA3Δ0, G418R::TEFpr-OPI1, NATR::TEFpr-YET3, TGL3-GFP::HIS	This study
6937	G418R::TEFpr-OPI1/NATR::TEFpr-YET3/TOM20-GFP::HIS	BY4741	MAT a	HISΔ1 LEU2Δ0 MET15Δ0 URA3Δ0, G418R::TEFpr-OPI1, NATR::TEFpr-YET3, TOM20-GFP::HIS	This study
7339	YPRC∆15::G418R/NATR::TEFpr-YET3/TGL3-GFP::HIS	BY4741	MAT a	HISΔ1 LEU2Δ0 MET15Δ0 URA3Δ0, YPRC∆15::G418R, NATR::TEFpr-YET3, TGL3-GFP::HIS	This study
7340	YPRC∆15::G418R/NATR::TEFpr-YET3/TOM20-GFP::HIS	BY4741	MAT a	HISΔ1 LEU2Δ0 MET15Δ0 URA3Δ0, YPRC∆15::G418R, NATR::TEFpr-YET3, TOM20-GFP::HIS	This study
7342	YPRC∆15::G418R/HO::NATR/TGL3-GFP::HIS	BY4741	MAT a	HISΔ1 LEU2Δ0 MET15Δ0 URA3Δ0, YPRC∆15::G418R, HO::NATR, TGL3-GFP::HIS	This study
7343	YPRC∆15::G418R/HO::NATR/TOM20-GFP::HIS	BY4741	MAT a	HISΔ1 LEU2Δ0 MET15Δ0 URA3Δ0, YPRC∆15::G418R, HO::NATR, TOM20-GFP::HIS	This study
7452	NATR::∆OPI1	BY4741	MAT a	HISΔ1 LEU2Δ0 MET15Δ0 URA3Δ0, NATR::∆OPI1	This study
6931	NATR::TEFpr-GFP-YET3::HIS	BY4741	MAT a	HISΔ1 LEU2Δ0 MET15Δ0 URA3Δ0, NATR::TEFpr-GFP-YET3::HIS	This study
6692	NATR::TEFpr-TOM20-GFP::HIS	BY4741	MAT a	HISΔ1 LEU2Δ0 MET15Δ0 URA3Δ0, NATR::TEFpr-TOM20-GFP::HIS	This study
7127	YPRC∆15::NATR/URA::mCherry-D4H	BY4741	MAT a	HISΔ1 LEU2Δ0 MET15Δ0 URA3Δ0, YPRC∆15::NATR, URA::mCherry-D4H	This study
6895	NATR::TEFpr-YET3/URA::mCherry-D4H	BY4741	MAT a	HISΔ1 LEU2Δ0 MET15Δ0 URA3Δ0, NATR::TEFpr-YET3, URA::mCherry-D4H	This study
6896	∆YET3::NATR/URA::mCherry-D4H	BY4741	MAT a	HISΔ1 LEU2Δ0 MET15Δ0 URA3Δ0, ∆YET3::NATR, URA::mCherry-D4H	This study
6495	AGP1-GFP::HIS/HO::NATR	BY4741	MAT a	HISΔ1 LEU2Δ0 MET15Δ0 URA3Δ0, AGP1-GFP::HIS, HO::NATR	This study
6496	AGP1-GFP::HIS/NATR::TEFpr-YET3	BY4741	MAT a	HISΔ1 LEU2Δ0 MET15Δ0 URA3Δ0, AGP1-GFP::HIS, NATR::TEFpr-YET3	This study
6497	AGP1-GFP::HIS/∆YET3::NATR	BY4741	MAT a	HISΔ1 LEU2Δ0 MET15Δ0 URA3Δ0, AGP1-GFP::HIS, ∆YET3::NATR	This study
6498	GAP1-GFP::HIS/HO::NATR	BY4741	MAT a	HISΔ1 LEU2Δ0 MET15Δ0 URA3Δ0, GAP1-GFP::HIS, HO::NATR	This study
6499	GAP1-GFP::HIS/NAT::TEFpr-YET3	BY4741	MAT a	HISΔ1 LEU2Δ0 MET15Δ0 URA3Δ0, GAP1-GFP::HIS, NAT::TEFpr-YET3	This study
6500	GAP1-GFP::HIS/∆YET3::NATR	BY4741	MAT a	HISΔ1 LEU2Δ0 MET15Δ0 URA3Δ0, GAP1-GFP::HIS, ∆YET3::NATR	This study
6622	UPC2-GFP::HIS/HO::NATR	BY4741	MAT a	HISΔ1 LEU2Δ0 MET15Δ0 URA3Δ0, UPC2-GFP::HIS, HO::NATR	This study
6623	UPC2-GFP::HIS/NATR::TEFpr-YET3	BY4741	MAT a	HISΔ1 LEU2Δ0 MET15Δ0 URA3Δ0, UPC2-GFP::HIS, NATR::TEFpr-YET3	This study
4854	∆YET3::NATR	BY4741	MAT a	HISΔ1 LEU2Δ0 MET15Δ0 URA3Δ0, ∆YET3::NATR	This study
7282	NATR::TEFpr-mCherry-ERG9/G418R::TEFpr-YET3-GFP::HIS	BY4741	MAT a	HISΔ1 LEU2Δ0 MET15Δ0 URA3Δ0, NATR::TEFpr-mCherry-ERG9, G418R::TEFpr-YET3-GFP::HIS	This study
7283	NATR::TEFpr-mCherry-ERG1/G418R::TEFpr-YET3-GFP::HIS	BY4741	MAT a	HISΔ1 LEU2Δ0 MET15Δ0 URA3Δ0, NATR::TEFpr-mCherry-ERG1, G418R::TEFpr-YET3-GFP::HIS	This study
7284	NATR::TEFpr-mCherry-ERG7/G418R::TEFpr-YET3-GFP::HIS	BY4741	MAT a	HISΔ1 LEU2Δ0 MET15Δ0 URA3Δ0,NATR::TEFpr-mCherry-ERG7, G418R::TEFpr-YET3-GFP::HIS	This study
7285	NATR::TEFpr-mCherry-ERG11/G418R::TEFpr-YET3-GFP::HIS	BY4741	MAT a	HISΔ1 LEU2Δ0 MET15Δ0 URA3Δ0, NATR::TEFpr-mCherry-ERG11, G418R::TEFpr-YET3-GFP::HIS	This study
7286	NATR::TEFpr-mCherry-ERG24/G418R::TEFpr-YET3-GFP::HIS	BY4741	MAT a	HISΔ1 LEU2Δ0 MET15Δ0 URA3Δ0, NATR::TEFpr-mCherry-ERG24, G418R::TEFpr-YET3-GFP::HIS	This study
7287	NATR::TEFpr-mCherry-ERG26/G418R::TEFpr-YET3-GFP::HIS	BY4741	MAT a	HISΔ1 LEU2Δ0 MET15Δ0 URA3Δ0, NATR::TEFpr-mCherry-ERG26, G418R::TEFpr-YET3-GFP::HIS	This study
7288	NATR::TEFpr-mCherry-ERG27/G418R::TEFpr-YET3-GFP::HIS	BY4741	MAT a	HISΔ1 LEU2Δ0 MET15Δ0 URA3Δ0, NATR::TEFpr-mCherry-ERG27, G418R::TEFpr-YET3-GFP::HIS	This study
7289	NATR::TEFpr-mCherry-ERG28/G418R::TEFpr-YET3-GFP::HIS	BY4741	MAT a	HISΔ1 LEU2Δ0 MET15Δ0 URA3Δ0, NATR::TEFpr-mCherry-ERG28, G418R::TEFpr-YET3-GFP::HIS	This study
7291	NATR::TEFpr-mCherry-ERG6/G418R::TEFpr-YET3-GFP::HIS	BY4741	MAT a	HISΔ1 LEU2Δ0 MET15Δ0 URA3Δ0, NATR::TEFpr-mCherry-ERG6, G418R::TEFpr-YET3-GFP::HIS	This study
7292	NATR::TEFpr-mCherry-ERG2/G418R::TEFpr-YET3-GFP::HIS	BY4741	MAT a	HISΔ1 LEU2Δ0 MET15Δ0 URA3Δ0, NATR::TEFpr-mCherry-ERG2, G418R::TEFpr-YET3-GFP::HIS	This study
7293	NATR::TEFpr-mCherry-ERG5/G418R::TEFpr-YET3-GFP::HIS	BY4741	MAT a	HISΔ1 LEU2Δ0 MET15Δ0 URA3Δ0, NATR::TEFpr-mCherry-ERG5, G418R::TEFpr-YET3-GFP::HIS	This study
7294	NATR::TEFpr-mCherry-ERG4/G418R::TEFpr-YET3-GFP::HIS	BY4741	MAT a	HISΔ1 LEU2Δ0 MET15Δ0 URA3Δ0, NATR::TEFpr-mCherry-ERG4, G418R::TEFpr-YET3-GFP::HIS	This study
7295	NATR::TEFpr-mCherry-HMG1/G418R::TEFpr-YET3-GFP::HIS	BY4741	MAT a	HISΔ1 LEU2Δ0 MET15Δ0 URA3Δ0, NATR::TEFpr-mCherry-HMG1, G418R::TEFpr-YET3-GFP::HIS	This study
7296	NATR::TEFpr-mCherry-HMG2/G418R::TEFpr-YET3-GFP::HIS	BY4741	MAT a	HISΔ1 LEU2Δ0 MET15Δ0 URA3Δ0, NATR::TEFpr-mCherry-HMG2, G418R::TEFpr-YET3-GFP::HIS	This study
7297	NATR::TEFpr-mCherry-ERG9/HO::G418R/YET3-GFP::HIS	BY4741	MAT a	HISΔ1 LEU2Δ0 MET15Δ0 URA3Δ0, NATR::TEFpr-mCherry-ERG9, HO::G418R, YET3-GFP::HIS	This study
7298	NATR::TEFpr-mCherry-ERG1/HO::G418R/YET3-GFP::HIS	BY4741	MAT a	HISΔ1 LEU2Δ0 MET15Δ0 URA3Δ0, NATR::TEFpr-mCherry-ERG1, HO::G418R, YET3-GFP::HIS	This study
7299	NATR::TEFpr-mCherry-ERG7/HO::G418R/YET3-GFP::HIS	BY4741	MAT a	HISΔ1 LEU2Δ0 MET15Δ0 URA3Δ0, NATR::TEFpr-mCherry-ERG7, HO::G418R, YET3-GFP::HIS	This study
7300	NATR::TEFpr-mCherry-ERG11/HO::G418R/YET3-GFP::HIS	BY4741	MAT a	HISΔ1 LEU2Δ0 MET15Δ0 URA3Δ0, NATR::TEFpr-mCherry-ERG11, HO::G418R, YET3-GFP::HIS	This study
7301	NATR::TEFpr-mCherry-ERG24/HO::G418R/YET3-GFP::HIS	BY4741	MAT a	HISΔ1 LEU2Δ0 MET15Δ0 URA3Δ0, NATR::TEFpr-mCherry-ERG24, HO::G418R, YET3-GFP::HIS	This study
7302	NATR::TEFpr-mCherry-ERG26/HO::G418R/YET3-GFP::HIS	BY4741	MAT a	HISΔ1 LEU2Δ0 MET15Δ0 URA3Δ0, NATR::TEFpr-mCherry-ERG26, HO::G418R, YET3-GFP::HIS	This study
7303	NATR::TEFpr-mCherry-ERG27/HO::G418R/YET3-GFP::HIS	BY4741	MAT a	HISΔ1 LEU2Δ0 MET15Δ0 URA3Δ0, NATR::TEFpr-mCherry-ERG27, HO::G418R, YET3-GFP::HIS	This study
7304	NATR::TEFpr-mCherry-ERG28/HO::G418R/YET3-GFP::HIS	BY4741	MAT a	HISΔ1 LEU2Δ0 MET15Δ0 URA3Δ0, NATR::TEFpr-mCherry-ERG28, HO::G418R, YET3-GFP::HIS	This study
7305	NATR::TEFpr-mCherry-ERG6/HO::G418R/YET3-GFP::HIS	BY4741	MAT a	HISΔ1 LEU2Δ0 MET15Δ0 URA3Δ0, NATR::TEFpr-mCherry-ERG6, HO::G418R, YET3-GFP::HIS	This study
7306	NATR::TEFpr-mCherry-ERG2/HO::G418R/YET3-GFP::HIS	BY4741	MAT a	HISΔ1 LEU2Δ0 MET15Δ0 URA3Δ0, NATR::TEFpr-mCherry-ERG2, HO::G418R, YET3-GFP::HIS	This study
7307	NATR::TEFpr-mCherry-ERG5/HO::G418R/YET3-GFP::HIS	BY4741	MAT a	HISΔ1 LEU2Δ0 MET15Δ0 URA3Δ0, NATR::TEFpr-mCherry-ERG5, HO::G418R, YET3-GFP::HIS	This study
7308	NATR::TEFpr-mCherry-ERG4/HO::G418R/YET3-GFP::HIS	BY4741	MAT a	HISΔ1 LEU2Δ0 MET15Δ0 URA3Δ0, NATR::TEFpr-mCherry-ERG4, HO::G418R, YET3-GFP::HIS	This study
7309	NATR::TEFpr-mCherry-HMG1/HO::G418R/YET3-GFP::HIS	BY4741	MAT a	HISΔ1 LEU2Δ0 MET15Δ0 URA3Δ0, NATR::TEFpr-mCherry-HMG1, HO::G418R, YET3-GFP::HIS	This study
7310	NATR::TEFpr-mCherry-HMG2/HO::G418R/YET3-GFP::HIS	BY4741	MAT a	HISΔ1 LEU2Δ0 MET15Δ0 URA3Δ0, NATR::TEFpr-mCherry-HMG2, HO::G418R, YET3-GFP::HIS	This study
7099	NATR::TEFpr-YET3-GFP::HIS/URA::mCherry-D4H	BY4741	MAT a	HISΔ1 LEU2Δ0 MET15Δ0 URA3Δ0, NATR::TEFpr-YET3-GFP::HIS, URA::mCherry-D4H	This study
6249	YET3-GFP::HIS	BY4741	MAT a	HISΔ1 LEU2Δ0 MET15Δ0 URA3Δ0, YET3-GFP::HIS	This study
7212	NATR::TEFpr-YET1-GFP::HIS	BY4741	MAT a	HISΔ1 LEU2Δ0 MET15Δ0 URA3Δ0, NATR::TEFpr-YET1-GFP::HIS	This study
7226	YET1-GFP::HIS/HO::NATR	BY4741	MAT a	HISΔ1 LEU2Δ0 MET15Δ0 URA3Δ0, YET1-GFP::HIS, HO::NATR	This study
7189	YET3-GFP::HIS/HO::NATR	BY4741	MAT a	HISΔ1 LEU2Δ0 MET15Δ0 URA3Δ0, YET3-GFP::HIS, HO::NATR	This study
7453	HO::NAT::HIS	BY4741	MAT a	HISΔ1 LEU2Δ0 MET15Δ0 URA3Δ0, HO::NAT::HIS	This study
7454	NATR::TEFpr-YET3::HIS	BY4741	MAT a	HISΔ1 LEU2Δ0 MET15Δ0 URA3Δ0, NATR::TEFpr-YET3::HIS	This study
7455	∆YET3::NATR::HIS	BY4741	MAT a	HISΔ1 LEU2Δ0 MET15Δ0 URA3Δ0, ∆YET3::NATR::HIS	This study
6436	GCN4-GFP::HIS/HO::NAT	BY4741	MAT a	HISΔ1 LEU2Δ0 MET15Δ0 URA3Δ0, GCN4-GFP::HIS, HO::NAT	This study
6437	GCN4-GFP::HIS/NAT::TEFpr-YET3	BY4741	MAT a	HISΔ1 LEU2Δ0 MET15Δ0 URA3Δ0, GCN4-GFP::HIS, NAT::TEFpr-YET3	This study
Frozen in a library	URA::NOP1pr-GFP-HMG1	BY4741	MAT a	HISΔ1 LEU2Δ0 MET15Δ0 URA3Δ0, hph∆n::URA3::SpNOP1pr-sfGFP-HMG1	Weill et al. 2018
Frozen in a library	URA::NOP1pr-GFP-ERG9	BY4741	MAT a	HISΔ1 LEU2Δ0 MET15Δ0 URA3Δ0, hph∆n::URA3::SpNOP1pr-sfGFP-ERG9	Weill et al. 2018
Frozen in a library	URA::NOP1pr-GFP-ERG11	BY4741	MAT a	HISΔ1 LEU2Δ0 MET15Δ0 URA3Δ0, hph∆n::URA3::SpNOP1pr-sfGFP-ERG11	Weill et al. 2018
Frozen in a library	URA::NOP1pr-GFP-ERG24	BY4741	MAT a	HISΔ1 LEU2Δ0 MET15Δ0 URA3Δ0, hph∆n::URA3::SpNOP1pr-sfGFP-ERG24	Weill et al. 2018
6597	∆YET1::G418R/NATR::TEFpr-YET3-GFP::HIS	BY4741	MAT a	HISΔ1 LEU2Δ0 MET15Δ0 URA3Δ0, ∆YET1::G418R, NATR::TEFpr-YET3-GFP::HIS	This study
7214	YET2-GFP::HIS/HO::NATR	BY4741	MAT a	HISΔ1 LEU2Δ0 MET15Δ0 URA3Δ0, YET2-GFP::HIS, HO::NATR	This study
7129	YPRC∆15::G418R/NATR::TEFpr-YET3-GFP::HIS/URA::mCherry-D4H	BY4741	MAT a	HISΔ1 LEU2Δ0 MET15Δ0 URA3Δ0, YPRC∆15::G418R, NATR::TEFpr-YET3-GFP::HIS, URA::mCherry-D4H	This study
7124	G418R::∆YET1/NATR::TEFpr-YET3-GFP::HIS/URA::mCherry-D4H	BY4741	MAT a	HISΔ1 LEU2Δ0 MET15Δ0 URA3Δ0, G418R::∆YET1, NATR::TEFpr-YET3-GFP::HIS, URA::mCherry-D4H	This study
7125	G418R::TEFpr-YET1/NATR::TEFpr-YET3-GFP::HIS/URA::mCherry-D4H	BY4741	MAT a	HISΔ1 LEU2Δ0 MET15Δ0 URA3Δ0, G418R::TEFpr-YET1, NATR::TEFpr-YET3-GFP::HIS, URA::mCherry-D4H	This study
7079	SEC63-GFP::HIS/NATR::HO	BY4741	MAT a	HISΔ1 LEU2Δ0 MET15Δ0 URA3Δ0, SEC63-GFP::HIS, NATR::HO	This study
Frozen in a library	NATR::TEFpr-mCherry-SEY1/G418R::TEFpr-YET3-GFP::HIS	YMS6304	MAT ⍺	HISΔ1 LEU2Δ0 MET15Δ0 URA3Δ0 CAN1∆::GAL1pr-SceI::STE2pr-SpHIS5 LYP1∆::STE3pr-LEU2; NATR::TEFpr-mCherry-SEY1, G418R::TEFpr-YET3-GFP::HIS	This study
Frozen in a library	NATR::TEFpr-mCherry-RTN1/G418R::TEFpr-YET3-GFP::HIS	YMS6304	MAT ⍺	HISΔ1 LEU2Δ0 MET15Δ0 URA3Δ0 CAN1∆::GAL1pr-SceI::STE2pr-SpHIS5 LYP1∆::STE3pr-LEU2; NATR::TEFpr-mCherry-RTN1, G418R::TEFpr-YET3-GFP::HIS	This study
7096	URA::NOP1pr-GFP-EMC6/NATR::TEFpr-YET3	BY4741	MAT a	HISΔ1 LEU2Δ0 MET15Δ0 URA3Δ0, URA::NOP1pr-GFP-EMC6, NATR::TEFpr-YET3	This study
7097	URA::NOP1pr-GFP-EMC6/HO::NATR	BY4741	MAT a	HISΔ1 LEU2Δ0 MET15Δ0 URA3Δ0, URA::NOP1pr-GFP-EMC6, HO::NATR	This study
6224	NATR::TEFpr-GFP-YET3	BY4741	MAT a	HISΔ1 LEU2Δ0 MET15Δ0 URA3Δ0, NATR::TEFpr-GFP-YET3	This study
Frozen in a library	∆TSC10::G418R/NATR::TEFpr-YET3-GFP::HIS	BY4741	MAT a	HISΔ1 LEU2Δ0 MET15Δ0 URA3Δ0, ∆TSC10::G418R, NATR::TEFpr-YET3-GFP::HIS	This study
Frozen in a library	∆ICE2::G418R/NATR::TEFpr-YET3-GFP::HIS	BY4741	MAT a	HISΔ1 LEU2Δ0 MET15Δ0 URA3Δ0, ∆ICE2::G418R, NATR::TEFpr-YET3-GFP::HIS	This study
Frozen in a library	∆LOA1::G418R/NATR::TEFpr-YET3-GFP::HIS	BY4741	MAT a	HISΔ1 LEU2Δ0 MET15Δ0 URA3Δ0, ∆LOA1::G418R, NATR::TEFpr-YET3-GFP::HIS	This study
Frozen in a library	∆NEM1::G418R/NATR::TEFpr-YET3-GFP::HIS	BY4741	MAT a	HISΔ1 LEU2Δ0 MET15Δ0 URA3Δ0, ∆NEM1::G418R, NATR::TEFpr-YET3-GFP::HIS	This study
