## Supplemental Table 8 for "The molecular mechanism of on-demand sterol biosynthesis at organelle contact sites"

### Sheet: Sheet1
Table S8- Results from the screen to uncover mutants that affect Yet3 localization
ORF	Gene	Phenotype	SGD description
YKL184W	SPE1	Bigger	Ornithine decarboxylase; catalyzes the first step in polyamine biosynthesis; degraded in a proteasome-dependent manner in the presence of excess polyamines; deletion decreases lifespan, and increases necrotic cell death and ROS generation
YER120W	SCS2	Bigger	Integral ER membrane protein, regulates phospholipid metabolism; one of 6 proteins (Ist2p, Scs2p, Scs22p, Tcb1p, Tcb2p, Tcb3p) that connect ER to plasma membrane (PM) and regulate PI4P levels by controlling access of Sac1p phosphatase to substrate PI4P in the PM; interacts with FFAT motifs in Opi1p, Swh1p, Osh2p, and Osh3p; involved in telomeric silencing; VAP homolog; SCS2 has a paralog, SCS22, …
YOR141C	ARP8	Bigger	Nuclear actin-related protein involved in chromatin remodeling; component of chromatin-remodeling enzyme complexes; has mRNA binding activity
YMR263W	SAP30	Bigger	Component of Rpd3L histone deacetylase complex; involved in silencing at telomeres, rDNA, and silent mating-type loci; involved in telomere maintenance
YOR164C	GET4	Bigger	Protein involved in inserting tail-anchored proteins into ER membranes; forms a complex with Mdy2p; highly conserved across species and homologous to human gene C7orf20
YDR123C	INO2	Bigger	Transcription factor; component of the heteromeric Ino2p/Ino4p basic helix-loop-helix transcription activator that binds inositol/choline-responsive elements (ICREs), required for derepression of phospholipid biosynthetic genes in response to inositol depletion; involved in diauxic shift
YDL100C	GET3	Bigger	Guanine nucleotide exchange factor for Gpa1p; amplifies G protein signaling; functions as a chaperone under ATP-depleted oxidative stress conditions; subunit of GET complex, involved in ATP dependent Golgi to ER trafficking and insertion of tail-anchored (TA) proteins into ER membrane under non-stress conditions; binds as dimer to transmembrane domain (TMD) cargo, shielding TMDs from aqueous solv…
YKL212W	SAC1	Bigger	Phosphatidylinositol phosphate phosphatase; role in early and medial Golgi PtdIns4P hydrolysis; regulated by Vps74p interaction; ER localized transmembrane protein which cycles through the Golgi; role in protein trafficking, processing, secretion, and cell wall maintenance; regulates sphingolipid biosynthesis by modulating PtdIns(4)P metabolism; PtdIns4P PPase activity is crucial for autophagosom…
YGL126W	SCS3	Bigger	Protein required for normal ER membrane biosynthesis in response to ER stress; ortholog of the FIT family of proteins involved in triglyceride droplet biosynthesis; human homolog FIT2/FITM2, a fatty acyl-CoA diphosphatase, complements the yeast null mutant; disputed role in the synthesis of inositol phospholipids from inositol; required for inositol prototrophy
YOL052C	SPE2	Bigger	S-adenosylmethionine decarboxylase; required for the biosynthesis of spermidine and spermine; cells lacking Spe2p require spermine or spermidine for growth in the presence of oxygen but not when grown anaerobically
YGR159C	NSR1	Bigger	Nucleolin, nucleolar protein that binds nuclear localization sequences; required for pre-rRNA processing and ribosome biogenesis; binds to single stranded telomeric DNA and mRNA; binds to G-quadruplex DNA; methylated by Hmt1p; interaction with Top1p and nucleolar localization are negatively regulated by polyphosphorylation
YNL097C	PHO23	Bigger	Component of the Rpd3L histone deacetylase complex; involved in transcriptional regulation of PHO5; affects termination of snoRNAs and cryptic unstable transcripts (CUTs); C-terminus shares significant sequence identity with the human candidate tumor suppressor p33-ING1 and its isoform ING3
YOR035C	SHE4	Bigger	Protein containing a UCS (UNC-45/CRO1/SHE4) domain; binds to myosin motor domains to regulate myosin function; involved in endocytosis, polarization of the actin cytoskeleton, and asymmetric mRNA localization
YBR196C-A	YBR196C-A	Bigger	Putative protein of unknown function; identified by fungal homology and RT-PCR; ORF emerged de novo in thymine-rich ancestral non-genic region, accumulated substantial changes under positive selection, and progressively increased its transmembrane propensity to give rise to a protein that integrates into the endoplasmic reticulum (ER) membrane while retaining potential for adaptive change
YBL051C	PIN4	Bigger	Protein involved in G2/M phase progression and response to DNA damage; interacts with Rad53p; contains an RNA recognition motif, a nuclear localization signal, and several SQ/TQ cluster domains; hyperphosphorylated in response to DNA damage
YML013W	UBX2	Bigger	Bridging factor involved in ER-associated protein degradation (ERAD); bridges the cytosolic Cdc48p-Npl1p-Ufd1p ATPase complex and the membrane associated Ssm4p and Hrd1p ubiquitin ligase complexes; contains a UBX (ubiquitin regulatory X) domain and a ubiquitin-associated (UBA) domain; redistributes from the ER to lipid droplets during the diauxic shift and stationary phase; required for the maint…
YGR157W	CHO2	Bigger	Phosphatidylethanolamine methyltransferase (PEMT); catalyzes the first step in the conversion of phosphatidylethanolamine to phosphatidylcholine during the methylation pathway of phosphatidylcholine biosynthesis
YFR001W	LOC1	Less	Nucleolar protein involved in the asymmetric localization of ASH1 mRNA; binds cooperatively with She2p to the E3 zip-code element in the 3'-UTR of the mRNA; constituent of 66S pre-ribosomal particles involved in pre-rRNA processing and nuclear export of the 60S subunit; may facilitate Rpl43p loading; required post-transcriptionally for efficient retrotransposition; absence results in decreased Ty…
YDR024W	FYV1	Less	Dubious open reading frame; unlikely to encode a functional protein, based on available experimental and comparative sequence data; not conserved in closely related Saccharomyces species; mutation decreases survival upon exposure to K1 killer toxin
YDR034C	LYS14	Less	Transcriptional activator involved in regulating lysine biosynthesis; involved in the regulation of genes of the lysine biosynthesis pathway; requires 2-aminoadipate semialdehyde as co-inducer
YGR271C-A	EFG1	Less	Ribosome biogenesis factor required for maturation of 18S rRNA; null mutant is sensitive to hydroxyurea and is delayed in recovering from alpha-factor arrest; green fluorescent protein (GFP)-fusion protein localizes to the nucleolus
YER168C	CCA1	Less	ATP (CTP):tRNA-specific tRNA nucleotidyltransferase; different forms targeted to the nucleus, cytosol, and mitochondrion are generated via the use of multiple transcriptional and translational start sites; human homolog TRNT1 complements yeast null mutant
YDR174W	HMO1	Less	Chromatin associated high mobility group (HMG) family member; involved in compacting, bending, bridging and looping DNA; rDNA-binding component that regulates transcription from RNA polymerase I promoters; regulates start site selection of ribosomal protein genes via RNA polymerase II promoters; role in genome maintenance; associates with a 5'-3' DNA helicase and Fpr1p, a prolyl isomerase; reloca…
YJR055W	HIT1	Less	Protein involved in C/D snoRNP assembly; regulates abundance of Rsa1p; required for growth at high temperature; similar to human ZNHIT3
YLR089C	ALT1	Less	Alanine transaminase (glutamic pyruvic transaminase); involved in alanine biosynthesis and catabolism; TOR1-independent role in determining chronological lifespan; expression is induced in the presence of alanine; repression is mediated by Nrg1p; ALT1 has a paralog, ALT2, that arose from the whole genome duplication; Alt2p is catalytically inactive
YOR184W	SER1	Less	3-phosphoserine aminotransferase; catalyzes the formation of phosphoserine from 3-phosphohydroxypyruvate, required for serine and glycine biosynthesis; regulated by the general control of amino acid biosynthesis mediated by Gcn4p; protein abundance increases in response to DNA replication stress
YPR044C	OPI11	Less	Dubious open reading frame; unlikely to encode a functional protein, based on available experimental and comparative sequence data; largely overlaps verified gene RPL43A/YPR043W; deletion confers sensitivity to GSAO
YJR032W	CPR7	Less	Peptidyl-prolyl cis-trans isomerase (cyclophilin); catalyzes the cis-trans isomerization of peptide bonds N-terminal to proline residues; binds to Hsp82p and contributes to chaperone activity; plays a role in determining prion variants
YMR242C	RPL20A	Less	Ribosomal 60S subunit protein L20A; homologous to mammalian ribosomal protein L18A, no bacterial homolog; RPL20A has a paralog, RPL20B, that arose from the whole genome duplication
YHR004C	NEM1	Less	Probable catalytic subunit of Nem1p-Spo7p phosphatase holoenzyme; regulates nuclear/ER membrane association and activation of Pah1p, a phosphatidate phosphatase involved in the production of diacylglycerol DAG for lipid droplet biogenesis; regulates nuclear growth by controlling phospholipid biosynthesis; required for normal nuclear envelope morphology and sporulation; phosphatase activity of the…
YER087W	AIM10	Less	Protein with similarity to tRNA synthetases; non-tagged protein is detected in purified mitochondria; null mutant is viable and displays elevated frequency of mitochondrial genome loss
YGL135W	RPL1B	Less	Ribosomal 60S subunit protein L1B; N-terminally acetylated; homologous to mammalian ribosomal protein L10A and bacterial L1; RPL1B has a paralog, RPL1A, that arose from the whole genome duplication; rpl1a rpl1b double null mutation is lethal; ribosomes containing Rpl1b are more efficient in translation of respiration-related proteins
YKL143W	LTV1	Less	Subunit of the EGO/GSE complex; the vacuolar/endosomal membrane associated EGO/GSE complex regulates exit from rapamycin-induced growth arrest, stimulating microautophagy and sorting of Gap1p from the endosome to the plasma membrane; required for ribosomal small subunit export from nucleus; required for growth at low temperature
YGL214W	YGL214W	Less	Dubious open reading frame; unlikely to encode a functional protein, based on available experimental and comparative sequence data; deletion mutation phenotype is likely due to the overlapping verified ORF SKI8/YGL213C
YDR201W	SPC19	Less	Essential subunit of the Dam1 complex (aka DASH complex); complex couples kinetochores to the force produced by MT depolymerization thereby aiding in chromosome segregation; also localized to nuclear side of spindle pole body
YMR062C	ARG7	Less	Mitochondrial ornithine acetyltransferase; catalyzes the fifth step in arginine biosynthesis; also possesses acetylglutamate synthase activity, regenerates acetylglutamate while forming ornithine
YMR142C	RPL13B	Less	Ribosomal 60S subunit protein L13B; not essential for viability; homologous to mammalian ribosomal protein L13, no bacterial homolog; RPL13B has a paralog, RPL13A, that arose from the whole genome duplication
YMR038C	CCS1	Less	Copper chaperone for superoxide dismutase Sod1p; involved in oxidative stress protection; Met-X-Cys-X2-Cys motif within N-terminus is involved in insertion of copper into Sod1p under conditions of copper deprivation; required for regulation of yeast copper genes in response to DNA-damaging agents; protein abundance increases in response to DNA replication stress; human homolog CCS can complement …
YNL296W	YNL296W	Less	Dubious open reading frame unlikely to encode a functional protein; deletion adversely affects sporulation; deletion mutant exhibits synthetic phenotype under expression of mutant huntingtin fragment, but gene does not have human ortholog
YGL188C-A	YGL188C-A	Less	Putative protein of unknown function
YML115C	VAN1	More	Component of the mannan polymerase I; complex contains Van1p and Mnn9p and is involved in the first steps of mannan synthesis; mutants are vanadate-resistant
YOL108C	INO4	More	Transcription factor involved in phospholipid synthesis; required for derepression of inositol-choline-regulated genes involved in phospholipid synthesis; forms a complex, with Ino2p, that binds the inositol-choline-responsive element through a basic helix-loop-helix domain
YDR245W	MNN10	More	Subunit of a Golgi mannosyltransferase complex; complex mediates elongation of the polysaccharide mannan backbone; membrane protein of the mannosyltransferase family; other members of the complex are Anp1p, Mnn9p, Mnn11p, and Hoc1p
YOR106W	VAM3	More	Syntaxin-like vacuolar t-SNARE; functions with Vam7p in vacuolar protein trafficking; mediates docking/fusion of late transport intermediates with the vacuole; has an acidic di-leucine sorting signal and C-terminal transmembrane region
YEL036C	ANP1	More	Subunit of the alpha-1,6 mannosyltransferase complex; type II membrane protein; has a role in retention of glycosyltransferases in the Golgi; involved in osmotic sensitivity and resistance to aminonitrophenyl propanediol
YAL058W	CNE1	Smaller	Calnexin; integral membrane ER chaperone involved in folding and quality control of glycoproteins; chaperone activity is inhibited by Mpd1p, with which Cne1p interacts; 24% identical to mammalian calnexin; Ca+ binding not yet shown in yeast
YOR083W	WHI5	Smaller	Repressor of G1 transcription; binds to SCB binding factor (SBF) at SCB target promoters in early G1; WHI5 expression is repressed in M/early G phase; phosphorylation of Whi5p by G1 cyclin (Cln)/Cdc28p relieves repression and promoter binding by Whi5p, drives nuclear export, and contributes to both the determination of critical cell size at START and cell fate
YER068C-A	YER068C-A	Smaller	Dubious open reading frame; unlikely to encode a functional protein, based on available experimental and comparative sequence data; overlaps ORF ARG5,6/YER069W
YLR116W	MSL5	Smaller	Component of commitment complex; which defines first step in splicing pathway; essential protein that interacts with Mud2p and Prp40p, forming a bridge between the intron ends; also involved in nuclear retention of pre-mRNA; relocalizes to the cytosol in response to hypoxia
YAL039C	CYC3	Smaller	Cytochrome c heme lyase (holocytochrome c synthase); attaches heme to apo-cytochrome c (Cyc1p or Cyc7p) in mitochondrial intermembrane space; human homolog HCCS implicated in microphthalmia with linear skin defects (MLS), and can complement yeast null mutant
YHR120W	MSH1	Smaller	DNA-binding protein of the mitochondria; involved in repair of mitochondrial DNA; has ATPase activity and binds to DNA mismatches; has homology to E. coli MutS; transcription is induced during meiosis
YOR130C	ORT1	Smaller	Ornithine transporter of the mitochondrial inner membrane; exports ornithine from mitochondria as part of arginine biosynthesis; functionally complemented by human ortholog, SLC25A15, which is associated with hyperammonaemia-hyperornithinaemia-homocitrullinuria (HHH) syndrome, but HHH-associated variants fail to complement
YDR382W	RPP2B	Smaller	Ribosomal protein P2 beta; a component of the ribosomal stalk, which is involved in the interaction between translational elongation factors and the ribosome; free (non-ribosomal) P2 stimulates the phosphorylation of the eIF2 alpha subunit (Sui2p) by Gcn2p; regulates the accumulation of P1 (Rpp1Ap and Rpp1Bp) in the cytoplasm
YPR139C	LOA1	Smaller	Lysophosphatidic acid acyltransferase; involved in triacelglyceride homeostasis and lipid droplet formation; localized to lipid droplets and the ER; specificity for oleoyl-CoA
YNL252C	MRPL17	Smaller	Mitochondrial ribosomal protein of the large subunit
YNL284C	MRPL10	Smaller	Mitochondrial ribosomal protein of the large subunit; appears as two protein spots (YmL10 and YmL18) on two-dimensional SDS gels
YFR051C	RET2	Smaller	Delta subunit of the coatomer complex (COPI); COPI coats Golgi-derived transport vesicles; involved in retrograde transport between Golgi and ER
YDR393W	SHE9	Smaller	Protein required for normal mitochondrial morphology; localized to mitochondrial inner membrane; may be involved in fission of the inner membrane; forms a homo-oligomeric complex
YPR159W	KRE6	Smaller	Glucosyl hydrolase required for beta-1,6-glucan biosynthesis; type II integral membrane protein that localizes to ER, plasma membrane, sites of polarized growth and secretory vesicles; functionally redundant with Skn1p; KRE6 has a paralog, SKN1, that arose from the whole genome duplication
YOR147W	MDM32	Smaller	Mitochondrial inner membrane protein with similarity to Mdm31p; required for normal mitochondrial morphology and inheritance; interacts genetically with MMM1, MDM10, MDM12, and MDM34; variation between SK1 and S288C at residues 182 and 262 impacts invasive growth and mitochondrial network structure
YKL096C-B	YKL096C-B	Smaller	Putative protein of unknown function; identified by gene-trapping, microarray-based expression analysis, and genome-wide homology searching
YNL194C	YNL194C	Smaller	Integral membrane protein; required for sporulation and plasma membrane sphingolipid content; similar to SUR7; GFP-fusion protein is induced in response to the DNA-damaging agent MMS; GFP-fusion protein is more abundant at MCCs (membrane compartment occupied by Can1) in the presence of glycerol and oleate; YNL194C has a paralog, FMP45, that arose from the whole genome duplication
YDL032W	YDL032W	Smaller	Dubious open reading frame; unlikely to encode a functional protein, based on available experimental and comparative sequence data; partially overlaps verified gene SLM3/YDL033C; YDL032W is not an essential gene
YER128W	VFA1	Smaller	Protein that interacts with Vps4p and has a role in vacuolar sorting; stimulates the ATPase activity of Vps4; localizes to endosomes in a Vps4-dependent manner; overexpression causes canavanine sensitivity and confers a partial class D vacuole morphology
YPL096C-A	ERI1	Smaller	Endoplasmic reticulum membrane protein that binds and inhibits Ras2p; binds to and inhibits GTP-bound Ras2p at the endoplasmic reticulum (ER); component of the GPI-GnT complex which catalyzes the first step in GPI-anchor biosynthesis; probable homolog of mammalian PIG-Y protein
YDR064W	RPS13	Smaller	Protein component of the small (40S) ribosomal subunit; homologous to mammalian ribosomal protein S13 and bacterial S15
YLR087C	CSF1	Smaller	Protein with structural similarity to lipid transport protein Vps13p; localizes to multiple membrane contact sites between organelles; required for fermentation at low temperature; plays a role in phosphatidylethanolamine metabolism and maturation of secretory proteins; non-tagged protein is detected in highly purified mitochondria in high-throughput studies
YNL184C	YNL184C	Smaller	Protein of unknown function; expressed at both mRNA and protein levels
YPR032W	SRO7	Smaller	Effector of Rab GTPase Sec4p; forms a complex with Sec4p and t-SNARE Sec9p; involved in exocytosis and docking and fusion of post-Golgi vesicles with plasma membrane; regulates cell proliferation and colony development via the Rho1-Tor1 pathway; homolog of Drosophila lgl tumor suppressor; SRO7 has a paralog, SRO77, that arose from the whole genome duplication
YIL148W	RPL40A	Smaller	Ubiquitin-ribosomal 60S subunit protein L40A fusion protein; cleaved to yield ubiquitin and ribosomal protein L40A; ubiquitin may facilitate assembly of the ribosomal protein into ribosomes; homologous to mammalian ribosomal protein L40, no bacterial homolog; RPL40A has a paralog, RPL40B, that arose from the whole genome duplication; relative distribution to the nucleus increases upon DNA replica…
YDR196C	YDR196C	Smaller	Subunit of the CoA-Synthesizing Protein Complex (CoA-SPC); subunits of this complex are: Cab2p, Cab3p, Cab4p, Cab5p, Sis2p and Vhs3p; probable dephospho-CoA kinase (DPCK) that catalyzes the last step in coenzyme A biosynthesis; involved in histone acylation; null mutant lethality is complemented by human homolog DCAKD and by E. coli coaE (encoding DPCK); detected in purified mitochondria in high-…
YDR207C	UME6	Smaller	Rpd3L histone deacetylase complex subunit; key transcriptional regulator of early meiotic genes; involved in chromatin remodeling and transcriptional repression via DNA looping; binds URS1 upstream regulatory sequence, represses transcription by recruiting conserved histone deacetylase Rpd3p (through co-repressor Sin3p) and chromatin-remodeling factor Isw2p; couples metabolic responses to nutriti…
YDR261C	EXG2	Smaller	Exo-1,3-beta-glucanase; involved in cell wall beta-glucan assembly; may be anchored to the plasma membrane via a glycosylphosphatidylinositol (GPI) anchor
YIL155C	GUT2	Smaller	Mitochondrial glycerol-3-phosphate dehydrogenase; expression is repressed by both glucose and cAMP and derepressed by non-fermentable carbon sources in a Snf1p, Rsf1p, Hap2/3/4/5 complex dependent manner
YOL148C	SPT20	Smaller	Subunit of the SAGA transcriptional regulatory complex; involved in maintaining the integrity of the complex; mutant displays reduced transcription elongation in the G-less-based run-on (GLRO) assay
YML098W	TAF13	Smaller	TFIID subunit (19 kDa); involved in RNA polymerase II transcription initiation, similar to histone H4 with atypical histone fold motif of Spt3-like transcription factors
YIL078W	THS1	Smaller	Threonyl-tRNA synthetase; essential cytoplasmic protein; human homolog TARS can complement yeast null mutant
YGR064W	YGR064W	Smaller	Dubious open reading frame; unlikely to encode a functional protein, based on available experimental and comparative sequence data; partially overlaps the verified ORF SPT4/YGR063C
YOR096W	RPS7A	Smaller	Protein component of the small (40S) ribosomal subunit; interacts with Kti11p; deletion causes hypersensitivity to zymocin; homologous to mammalian ribosomal protein S7, no bacterial homolog; RPS7A has a paralog, RPS7B, that arose from the whole genome duplication
YDL198C	GGC1	Smaller	Mitochondrial GTP/GDP transporter; essential for mitochondrial genome maintenance; has a role in mitochondrial iron transport; member of the mitochondrial carrier family
YIL165C	YIL165C	Smaller	Putative protein of unknown function; mutant exhibits mitophagy defects; in closely related species and other S. cerevisiae strain backgrounds YIL165C and adjacent ORF, YIL164C, likely constitute a single ORF encoding a nitrilase gene
YDL077C	VAM6	Smaller	Guanine nucleotide exchange factor for the GTPase Gtr1p; subunit of the HOPS endocytic tethering complex; vacuole membrane protein; functions as a Rab GTPase effector, interacting with both GTP- and GDP-bound conformations of Ypt7p; facilitates tethering and promotes membrane fusion events at the late endosome and vacuole; required for both membrane and protein trafficking; component of vacuole-m…
YBR091C	MRS5	Smaller	Essential protein of the inner mitochondrial membrane; peripherally localized; component of the TIM22 complex, which is a twin-pore translocase that mediates insertion of numerous multispanning inner membrane proteins
YDR246W	TRS23	Smaller	Core component of transport protein particle (TRAPP) complexes I-III; TRAPP complexes are related multimeric guanine nucleotide-exchange factor for the GTPase Ypt1p, regulating ER-Golgi traffic (TRAPPI), intra-Golgi traffic (TRAPPII), endosome-Golgi traffic (TRAPPII and III) and autophagy (TRAPPIII); human homolog is TRAPPC4
YLL024C	SSA2	Smaller	HSP70 family ATP-binding protein; involved in protein folding, vacuolar import of proteins; required for ubiquitin-dependent degradation of short-lived proteins; associated with chaperonin-containing T-complex; 98% identical to paralog Ssa1p with distinct functional specificity in propagation of yeast [URE3] prions and vacuolar-mediated degradation of gluconeogenesis enzymes; binds tRNA, has role…
YDR203W	YDR203W	Smaller	Dubious open reading frame; unlikely to encode a functional protein, based on available experimental and comparative sequence data; almost completely overlaps ORF RAV2/YDR202C
YIL090W	ICE2	Smaller	Integral ER membrane protein with type-III transmembrane domains; promotes ER membrane expansion by inhibiting the Nem1-Spo7 phosphatase complex, resulting in reduced dephosphorylation and activation of Pah1p; maintains homeostasis during ER stress; required for post-translational SRP-independent protein translocation into the ER; necessary for efficient targeting of the Trm1p to the inner nuclea…
YDL081C	RPP1A	Smaller	Ribosomal stalk protein P1 alpha; involved in the interaction between translational elongation factors and the ribosome; free (non-ribosomal) P1 stimulates the phosphorylation of the eIF2 alpha subunit (Sui2p) by Gcn2p; accumulation of P1 in the cytoplasm is regulated by phosphorylation and interaction with the P2 stalk component
YLR337C	VRP1	Smaller	Verprolin, proline-rich actin-associated protein; involved in cytoskeletal organization and cytokinesis; promotes actin nucleation and endocytosis; related to mammalian Wiskott-Aldrich syndrome protein (WASP)-interacting protein (WIP)
YBR154C	RPB5	Smaller	RNA polymerase subunit ABC27; common to RNA polymerases I, II, and III; contacts DNA and affects transactivation
YBL006C	LDB7	Smaller	Component of the RSC chromatin remodeling complex; interacts with Rsc3p, Rsc30p, Npl6p, and Htl1p to form a module important for a broad range of RSC functions
YNR050C	LYS9	Smaller	Saccharopine dehydrogenase (NADP+, L-glutamate-forming); catalyzes the formation of saccharopine from alpha-aminoadipate 6-semialdehyde, the seventh step in lysine biosynthesis pathway; exhibits genetic and physical interactions with TRM112
YNL133C	FYV6	Smaller	Protein of unknown function; required for survival upon exposure to K1 killer toxin; proposed to regulate double-strand break repair via non-homologous end-joining
YDL083C	RPS16B	Smaller	Protein component of the small (40S) ribosomal subunit; homologous to mammalian ribosomal protein S16 and bacterial S9; RPS16B has a paralog, RPS16A, that arose from the whole genome duplication
YEL044W	IES6	Smaller	Component of the INO80 chromatin remodeling complex; critical for INO80 function; involved in regulation of chromosome segregation and maintenance of normal centromeric chromatin structure; human ortholog INO80C is a member of the human INO80 complex; implicated in DNA repair based on genetic interactions with RAD52 epistasis genes
YDL160C	DHH1	Smaller	Cytoplasmic DEAD-box helicase and mRNA decapping activator; interacts with decapping and deadenylase complexes to coordinate mRNA decapping and decay; regulates general translational repression; translational activator of select mRNAs during filamentous growth, mating and autophagy; cooperates with Ngr1p to promote specific mRNA decay; ATP- and RNA-bound form promotes processing body assembly, wh…
YDR053W	YDR053W	Smaller	Putative protein of unknown function; open reading frame overlaps 5' end of essential DBF4 gene encoding the regulatory subunit of the Cdc7p-Dbf4p kinase complex
YKR037C	SPC34	Smaller	Essential subunit of the Dam1 complex (aka DASH complex); complex couples kinetochores to the force produced by MT depolymerization thereby aiding in chromosome segregation; also localized to nuclear side of spindle pole body
YOR303W	CPA1	Smaller	Small subunit of carbamoyl phosphate synthetase; carbamoyl phosphate synthetase catalyzes a step in the synthesis of citrulline, an arginine precursor; translationally regulated by an attenuator peptide encoded by YOR302W within the CPA1 mRNA 5'-leader
YOR198C	BFR1	Smaller	Component of mRNP complexes associated with polyribosomes; involved in localization of mRNAs to P bodies; implicated in secretion and nuclear segregation; multicopy suppressor of BFA (Brefeldin A) sensitivity
YBL099W	ATP1	Smaller	Alpha subunit of the F1 sector of mitochondrial F1F0 ATP synthase; which is a large, evolutionarily conserved enzyme complex required for ATP synthesis; F1 translationally regulates ATP6 and ATP8 expression to achieve a balanced output of ATP synthase genes encoded in nucleus and mitochondria; phosphorylated; N-terminally propionylated in vivo
YDR320C	SWA2	Smaller	Auxilin-like protein involved in vesicular transport; clathrin-binding protein required for uncoating of clathrin-coated vesicles; required for propagation of [URE3] prion variant
YBL071C-B	YBL071C-B	Smaller	Putative protein of unknown function; identified by gene-trapping, microarray-based expression analysis, and genome-wide homology searching
YDR164C	SEC1	Smaller	Sm-like protein involved in docking and fusion of exocytic vesicles; binds to assembled SNARE complexes at the membrane and stimulates membrane fusion; localization to sites of secretion (bud neck and bud tip) is dependent on SNARE function; interacts directly with essential exocyst subunit Sec6p
YCL005W	LDB16	Smaller	Protein involved in lipid droplet (LD) assembly; forms a complex with Sei1p at ER-LD contact sites, stabilizing contact sites; ensures that LDs bud from the ER towards the cytosolic side of the membrane; null mutants have decreased net negative cell surface charge and localized accumulation of phosphatidic acid (PA) marker proteins; GFP-fusion protein expression is induced in response to MMS; nul…
YNL104C	LEU4	Smaller	Alpha-isopropylmalate synthase (2-isopropylmalate synthase); the main isozyme responsible for the first step in the leucine biosynthesis pathway; LEU4 has a paralog, LEU9, that arose from the whole genome duplication
YHR021C	RPS27B	Smaller	Protein component of the small (40S) ribosomal subunit; homologous to mammalian ribosomal protein S27, no bacterial homolog; RPS27B has a paralog, RPS27A, that arose from the whole genome duplication
YGR187C	HGH1	Smaller	Chaperone protein for translation factor eEF2; involved in biogenesis of eukaryotic Elongation Factor 2 (Eft1p, Eft2p); green fluorescent protein (GFP)-fusion protein localizes to the cytoplasm; similar to mammalian BRP16 (Brain protein 16); relative distribution to the nucleus increases upon DNA replication stress
YBR111W-A	SUS1	Smaller	Global transcriptional regulator, component of SAGA, TREX-2 complexes; interacts with RNA polymerase II; involved in mRNA export coupled transcription activation and elongation; involved in post-transcriptional tethering of active genes to nuclear periphery and to non-nascent mRNP; plays role in negatively regulating telomere length through modulation of H2BK123 mono-ubiquitination and its intera…
YCL054W	SPB1	Smaller	AdoMet-dependent methyltransferase; involved in rRNA processing and 60S ribosomal subunit maturation; methylates G2922 in the tRNA docking site of the large subunit rRNA and in the absence of snR52, U2921; suppressor of PAB1 mutants
YAL001C	TFC3	Smaller	Subunit of RNA polymerase III transcription initiation factor complex; part of TauB domain of TFIIIC that binds DNA at BoxB promoter sites of tRNA and similar genes; cooperates with Tfc6p in DNA binding; largest of six subunits of RNA polymerase III transcription initiation factor complex (TFIIIC); colocalizes with condensin at pol III genes and several ETC (extra TFIIIC) sites; may have a role i…
YOL001W	PHO80	Smaller	Cyclin; interacts with cyclin-dependent kinase Pho85p; regulates the response to nutrient levels and environmental conditions, including the response to phosphate limitation and stress-dependent calcium signaling
YDR017C	KCS1	Smaller	Inositol hexakisphosphate and inositol heptakisphosphate kinase; generation of high energy inositol pyrophosphates by Kcs1p is required for many processes such as vacuolar biogenesis, stress response, RNA polymerase I-mediated rRNA transcription and telomere maintenance; inositol hexakisphosphate is also known as IP6; inositol heptakisphosphate is also known as IP7
YDR457W	TOM1	Smaller	E3 ubiquitin ligase of the hect-domain class; has a role in mRNA export from the nucleus and may regulate transcriptional coactivators; involved in degradation of excess histones; interacts with Dia2p and is required for Dia2p degradation; required to target Cdc6p for ubiquitin-mediated destruction during G1 phase
YDR355C	YDR355C	Smaller	Dubious open reading frame; unlikely to encode a functional protein, based on available experimental and comparative sequence data; partially overlaps the verified essential ORF SPC110/YDR356W
YOL112W	MSB4	Smaller	GTPase-activating protein of the Ras superfamily; acts primarily on Sec4p, localizes to the bud site and bud tip; msb3 msb4 double mutation causes defects in secretion and actin organization; similar to the TBC-domain Tre2 oncogene; MSB4 has a paralog, MSB3, that arose from the whole genome duplication; human homolog USP6NL can complement yeast msb3 msb4 double null mutant
